# Sequence signatures of two IGHV3-53/3-66 public clonotypes to SARS-CoV-2 receptor binding domain

**DOI:** 10.1101/2021.01.26.428356

**Authors:** Timothy J.C. Tan, Meng Yuan, Kaylee Kuzelka, Gilberto C. Padron, Jacob R. Beal, Xin Chen, Yiquan Wang, Joel Rivera-Cardona, Xueyong Zhu, Beth M. Stadtmueller, Christopher B. Brooke, Ian A. Wilson, Nicholas C. Wu

**Affiliations:** Center for Biophysics and Quantitative Biology, University of Illinois at Urbana-Champaign, Urbana, IL 61801, USA; Department of Integrative Structural and Computational Biology, The Scripps Research Institute, La Jolla, CA 92037, USA; Department of Biochemistry, University of Illinois at Urbana-Champaign, Urbana, IL 61801, USA; Department of Microbiology, University of Illinois at Urbana-Champaign, Urbana, IL 61801, USA; Carl R. Woese Institute for Genomic Biology, University of Illinois at Urbana-Champaign, Urbana, IL 61801, USA; The Skaggs Institute for Chemical Biology, The Scripps Research Institute, La Jolla, CA 92037, USA; IAVI Neutralizing Antibody Center, The Scripps Research Institute, La Jolla, CA 92037, USA; Consortium for HIV/AIDS Vaccine Development (CHAVD), The Scripps Research Institute, La Jolla, CA 92037, USA

## Abstract

Since the COVID-19 pandemic onset, the antibody response to SARS-CoV-2 has been extensively characterized. Antibodies to the receptor binding domain (RBD) on the spike protein are frequently encoded by IGHV3-53/3-66 with a short CDR H3. Germline-encoded sequence motifs in CDRs H1 and H2 play a major role, but whether any common motifs are present in CDR H3, which is often critical for binding specificity, have not been elucidated. Here, we identify two public clonotypes of IGHV3-53/3-66 RBD antibodies with a 9-residue CDR H3 that pair with different light chains. Distinct sequence motifs on CDR H3 are present in the two public clonotypes that appear to be related to differential light chain pairing. Additionally, we show that Y58F is a common somatic hypermutation that results in increased binding affinity of IGHV3-53/3-66 RBD antibodies with a short CDR H3. Overall, our results advance fundamental understanding of the antibody response to SARS-CoV-2.
