## Supplementary Table 1 for "Sequence signatures of two IGHV3-53/3-66 public clonotypes to SARS-CoV-2 receptor binding domain"

### Sheet: Sheet1
Antibody name	HC germline	HC Somatic Mutations	CDR H3 (Kabat numbering)	IGHJ Gene	LC germline	CDR L3	Reference
P1A-1D1	IGHV3-53	Full sequence not available	length=10		IGLV2-8	length=10	Ju et al. Human neutralizing antibodies elicited by SARS-CoV-2 infection. Nature 584:115-119 (2020)
P1A-1D5	IGHV3-53	Full sequence not available	length=13		IGKV1-33	length=9	Ju et al. Human neutralizing antibodies elicited by SARS-CoV-2 infection. Nature 584:115-119 (2020)
P1A-1D6	IGHV3-53	Full sequence not available	length=13		IGKV1-33	length=9	Ju et al. Human neutralizing antibodies elicited by SARS-CoV-2 infection. Nature 584:115-119 (2020)
P2B-1A10	IGHV3-53	Full sequence not available	length=13		IGKV1-33	length=10	Ju et al. Human neutralizing antibodies elicited by SARS-CoV-2 infection. Nature 584:115-119 (2020)
P2B-1F5	IGHV3-53	Full sequence not available	length=12		IGKV1-NL1	length=9	Ju et al. Human neutralizing antibodies elicited by SARS-CoV-2 infection. Nature 584:115-119 (2020)
P2C-1D7	IGHV3-53	Full sequence not available	length=10		IGKV2D-30	length=9	Ju et al. Human neutralizing antibodies elicited by SARS-CoV-2 infection. Nature 584:115-119 (2020)
P2B-1G1	IGHV3-66	Full sequence not available	length=9		IGKV3-20	length=9	Ju et al. Human neutralizing antibodies elicited by SARS-CoV-2 infection. Nature 584:115-119 (2020)
P2C-1E1	IGHV3-66	Full sequence not available	length=7		IGKV3-11	length=10	Ju et al. Human neutralizing antibodies elicited by SARS-CoV-2 infection. Nature 584:115-119 (2020)
P2C-1F11	IGHV3-66	Full sequence not available	length=9		IGKV3-20	length=8	Ju et al. Human neutralizing antibodies elicited by SARS-CoV-2 infection. Nature 584:115-119 (2020)
P5A-1B8	IGHV3-53	Full sequence not available	length=7		IGKV1-9	length=9	Ju et al. Human neutralizing antibodies elicited by SARS-CoV-2 infection. Nature 584:115-119 (2020)
P5A-1D2	IGHV3-53	Full sequence not available	length=13		IGLV1-40	length=11	Ju et al. Human neutralizing antibodies elicited by SARS-CoV-2 infection. Nature 584:115-119 (2020)
P5A-1D1	IGHV3-53	Full sequence not available	length=9		IGKV1-9	length=8	Ju et al. Human neutralizing antibodies elicited by SARS-CoV-2 infection. Nature 584:115-119 (2020)
P5A-3A1	IGHV3-53	Full sequence not available	length=9		IGKV3-20	length=9	Ju et al. Human neutralizing antibodies elicited by SARS-CoV-2 infection. Nature 584:115-119 (2020)
P5A-3C8	IGHV3-53	Full sequence not available	length=9		IGKV1-9	length=11	Ju et al. Human neutralizing antibodies elicited by SARS-CoV-2 infection. Nature 584:115-119 (2020)
P22A-1D1	IGHV3-53	Full sequence not available	length=9		IGKV1-9	length=8	Ju et al. Human neutralizing antibodies elicited by SARS-CoV-2 infection. Nature 584:115-119 (2020)
BD-494	IGHV3-53	S31R, V50L, Y58F, S82bT, A84S	DLVVYGMDV		IGKV1-9	QQLNSYPFT	Cao et al. Potent neutralizing antibodies against SARS-CoV-2 identified by high-throughput single-cell sequencing of convalescent patients' B cells. Cell 182:73-84.e16 (2020)
BD-500	IGHV3-53	V12I, F27L, S35T, Y58F	DAMSYGMDV		IGKV1D-39	QQSYSTPPDT	Cao et al. Potent neutralizing antibodies against SARS-CoV-2 identified by high-throughput single-cell sequencing of convalescent patients' B cells. Cell 182:73-84.e16 (2020)
BD-503	IGHV3-53	F27L, T28I, I51L, S53A, Y58D, D61G	DAAVYGIDV		IGKV1D-39	QQSYTTPLFT	Cao et al. Potent neutralizing antibodies against SARS-CoV-2 identified by high-throughput single-cell sequencing of convalescent patients' B cells. Cell 182:73-84.e16 (2020)
BD-505	IGHV3-53	S35N, Y58F	DRVVYGMDV		IGKV1D-33	HQYDNLPPT	Cao et al. Potent neutralizing antibodies against SARS-CoV-2 identified by high-throughput single-cell sequencing of convalescent patients' B cells. Cell 182:73-84.e16 (2020)
BD-506	IGHV3-53	F27V, Y58N	DLVSYGMDV		IGKV1-9	QQLNSYPLT	Cao et al. Potent neutralizing antibodies against SARS-CoV-2 identified by high-throughput single-cell sequencing of convalescent patients' B cells. Cell 182:73-84.e16 (2020)
BD-507	IGHV3-53	F27L, S35N, T77M, L78V	DLVVYGMDV		IGKV1-9	QQLNSNPPIT	Cao et al. Potent neutralizing antibodies against SARS-CoV-2 identified by high-throughput single-cell sequencing of convalescent patients' B cells. Cell 182:73-84.e16 (2020)
BD-508	IGHV3-53	T28I, S35T, Y58F, Y79F	DAQNYGMDV		IGKV1D-39	QQSYSTPPYT	Cao et al. Potent neutralizing antibodies against SARS-CoV-2 identified by high-throughput single-cell sequencing of convalescent patients' B cells. Cell 182:73-84.e16 (2020)
BD-498	IGHV3-66	S31R, S56T, Y58H	DLVVYGMDV		IGKV1-9	QQLNSYPLT	Cao et al. Potent neutralizing antibodies against SARS-CoV-2 identified by high-throughput single-cell sequencing of convalescent patients' B cells. Cell 182:73-84.e16 (2020)
BD-504	IGHV3-66	F27I, S30R, Y58F	DLISRGMDV		IGKV1-9	QQSYTTPLFT	Cao et al. Potent neutralizing antibodies against SARS-CoV-2 identified by high-throughput single-cell sequencing of convalescent patients' B cells. Cell 182:73-84.e16 (2020)
CC12.1	IGHV3-53	F27L, Y58F	DLDVYGLDV	IGHJ6	IGKV1-9	QQLNSYPPKFT	Rogers et al. Isolation of potent SARS-CoV-2 neutralizing antibodies and protection from disease in a small animal model. Science 369:956-963 (2020).
CC12.2	IGHV3-53	I51F	DYGDLYFDY	IGHJ4	IGKV3-20	QQYGSSPRT	Rogers et al. Isolation of potent SARS-CoV-2 neutralizing antibodies and protection from disease in a small animal model. Science 369:956-963 (2020).
CC12.3	IGHV3-53	Y58F, N76S, A84V	DFGDFYFDY	IGHJ4	IGKV3-20	QQYGSSPRT	Rogers et al. Isolation of potent SARS-CoV-2 neutralizing antibodies and protection from disease in a small animal model. Science 369:956-963 (2020).
CC12.13	IGHV3-53	none	DPYGYSSIWDGQGGH	IGHJ4	IGKV1-33	QQYDNLPIT	Rogers et al. Isolation of potent SARS-CoV-2 neutralizing antibodies and protection from disease in a small animal model. Science 369:956-963 (2020).
COVA1-10	IGHV3-66	S30T, N32T, S35T, Q39R, V50I, S53N, G54D, G55D, S56T, G65D, F67V, I69V, N73D, V89I	GGYYYDPSGYYSRSFSFDY		IGLV2-14	SAYTTTSTSWV	Brouwer et al. Potent neutralizing antibodies from COVID-19 patients define multiple targets of vulnerability. Science 369:643-650 (2020)
COVA1-18	IGHV3-66	none	VEWAAAGTFY		IGLV7-46	LLSYSGVWV	Brouwer et al. Potent neutralizing antibodies from COVID-19 patients define multiple targets of vulnerability. Science 369:643-650 (2020)
COVA2-04	IGHV3-53	E01Q, Y58F	DLERAGGMDV		IGKV3-20	QQYGSLYT	Brouwer et al. Potent neutralizing antibodies from COVID-19 patients define multiple targets of vulnerability. Science 369:643-650 (2020)
COVA2-07	IGHV3-53	F27L, S35N	EAYGMDV		IGKV3-20	QQYGSSPGT	Brouwer et al. Potent neutralizing antibodies from COVID-19 patients define multiple targets of vulnerability. Science 369:643-650 (2020)
COVA2-20	IGHV3-53	none	PLLLTPPDYYYYMDV		IGKV1-17	LQHNSYLWT	Brouwer et al. Potent neutralizing antibodies from COVID-19 patients define multiple targets of vulnerability. Science 369:643-650 (2020)
COVA2-39	IGHV3-53	E01Q, S53T, S56T	AHVDTAMVESGAFDI		IGLV2-23	CSYAGSSTWV	Brouwer et al. Potent neutralizing antibodies from COVID-19 patients define multiple targets of vulnerability. Science 369:643-650 (2020)
B38	IGHV3-53	T28I	EAYGMDV		IGKV1-9	QQLNSYPPYT	Wu et al. A noncompeting pair of human neutralizing antibodies block COVID-19 virus binding to its receptor ACE2. Science 368:1274-1278 (2020).
CV30	IGHV3-53	F27V, T28I	DLDVSGGMDV	IGHJ6	IGKV3-20	QQYGSSPQT	Seydoux et al. Analysis of a SARS-CoV-2-infected individual reveals development of potent neutralizing antibodies with limited somatic mutation. Immunity 53:98-105.e5 (2020).
C105	IGHV3-53	E01Q	GEGWELPYDY		IGLV2-8	SSYEGSNNFVV	Barnes et al. Structures of human antibodies bound to SARS-CoV-2 spike reveal common epitopes and recurrent features of antibodies. Cell 182:828-842.e16 (2020).
COV072_P3_HC_26-P1369	IGHV3-53	V48I, Y58F, N76D, S82bR	SFYFDAFDI	IGHJ3	IGKV1-9	QQLNSYPLLT	Robbiani et al. Convergent antibody responses to SARS-CoV-2 in convalescent individuals. Nature 584:437-442 (2020).
COV072_P3_HC_67-P1369	IGHV3-53	T28I, S31R, E85D, A93T	DPVPGRGDAY	IGHJ4	IGKV1-33	QQYDNLPIT	Robbiani et al. Convergent antibody responses to SARS-CoV-2 in convalescent individuals. Nature 584:437-442 (2020).
COV072_P3_HC_1-P1369	IGHV3-53	none	VVGYDFWSGYDGGYFDY	IGHJ4	IGLV2-23	CSYAGSSTWV	Robbiani et al. Convergent antibody responses to SARS-CoV-2 in convalescent individuals. Nature 584:437-442 (2020).
COV072_Plate2_HC_89-P1369	IGHV3-53	F27I, V50I, Y58F, S74P	DLYYYGMDV	IGHJ6	IGKV1-9	QQLNSYPT	Robbiani et al. Convergent antibody responses to SARS-CoV-2 in convalescent individuals. Nature 584:437-442 (2020).
COV107_Plate1_HC_9-P1369	IGHV3-53	Y58F	DWGEYYFDY	IGHJ4	IGKV3-20	QQYGSSPRT	Robbiani et al. Convergent antibody responses to SARS-CoV-2 in convalescent individuals. Nature 584:437-442 (2020).
COV107_Plate1_HC_36-P1369	IGHV3-53	T28I, A84V	DYGDYYFDY	IGHJ4	IGKV3-20	QQYGSSPRT	Robbiani et al. Convergent antibody responses to SARS-CoV-2 in convalescent individuals. Nature 584:437-442 (2020).
COV107_Plate1_HC_40-P1369	IGHV3-53	Y58F	DWGEYYFDY	IGHJ4	IGKV3-20	QQYGSSPRT	Robbiani et al. Convergent antibody responses to SARS-CoV-2 in convalescent individuals. Nature 584:437-442 (2020).
COV107_Plate2_HC_13-P1369	IGHV3-53	T28I, Y58F	DYGDYYFDY	IGHJ4	IGKV3-20	QQYGSSPRT	Robbiani et al. Convergent antibody responses to SARS-CoV-2 in convalescent individuals. Nature 584:437-442 (2020).
COV107_Plate2_HC_93-P1369	IGHV3-53	T28I, Y58F, A60T, A93V	DYGDFYFDY	IGHJ4	IGKV3-20	QQYGSSPRT	Robbiani et al. Convergent antibody responses to SARS-CoV-2 in convalescent individuals. Nature 584:437-442 (2020).
COV107_Plate1_HC_29-P1369	IGHV3-53	N82aH	GEGWDLPYDY	IGHJ4	IGLV2-8	SSYAGSNNFVV	Robbiani et al. Convergent antibody responses to SARS-CoV-2 in convalescent individuals. Nature 584:437-442 (2020).
COV107_Plate1_HC_35-P1369	IGHV3-53	S53T, Y58F, V89M	GEGWDLPYDY	IGHJ4	IGLV2-8	SSYAGSNNFVL	Robbiani et al. Convergent antibody responses to SARS-CoV-2 in convalescent individuals. Nature 584:437-442 (2020).
COV107_Plate2_HC_4-P1369	IGHV3-53	none	GEGWELPYDY	IGHJ4	IGLV2-8	SSYEGSNNFVV	Robbiani et al. Convergent antibody responses to SARS-CoV-2 in convalescent individuals. Nature 584:437-442 (2020).
COV107_Plate2_HC_32-P1369	IGHV3-53	S35T, V50L, S53P	EGMGMAAAGT	IGHJ4	IGKV1-33	QQYDNLPQT	Robbiani et al. Convergent antibody responses to SARS-CoV-2 in convalescent individuals. Nature 584:437-442 (2020).
COV107_Plate2_HC_73-P1369	IGHV3-53	V50L, S53P, Y58F	EGMGIAAAGT	IGHJ4	IGKV1-33	QQYDNLPQT	Robbiani et al. Convergent antibody responses to SARS-CoV-2 in convalescent individuals. Nature 584:437-442 (2020).
COV107_Plate1_HC_62-P1369	IGHV3-53	R19K, A23V, A24V, S31K, M34I, Y52F, S53A, Y58F, T68A, K75N, Y79F, A84V, V89I	GDGELFFDH	IGHJ4	IGLV1-40	QSYDSSLYAV	Robbiani et al. Convergent antibody responses to SARS-CoV-2 in convalescent individuals. Nature 584:437-442 (2020).
COV107_Plate1_HC_73-P1369	IGHV3-53	R19K, A23V, A24V, S31K, M34I, Y52F, S53A, Y58F, T68A, K75N, Y79F, A84V, V89I	GDGELFFDQ	IGHJ4	IGLV1-40	QSYDSSLYAV	Robbiani et al. Convergent antibody responses to SARS-CoV-2 in convalescent individuals. Nature 584:437-442 (2020).
COV107_Plate1_HC_44-P1369	IGHV3-53	Y58F, R71S	DLRGPGTFDI	IGHJ3	IGKV1-33	QQYDNLPRVT	Robbiani et al. Convergent antibody responses to SARS-CoV-2 in convalescent individuals. Nature 584:437-442 (2020).
COV107_Plate1_HC_88-P1369	IGHV3-53	F27L, Y58F	EVAAFDI	IGHJ3	IGKV1-9	QQLNSYPPG	Robbiani et al. Convergent antibody responses to SARS-CoV-2 in convalescent individuals. Nature 584:437-442 (2020).
COV107_Plate1_HC_18-P1369	IGHV3-53	F27V, S31R	DLSAAFDI	IGHJ3	IGKV1-9	QQLNSYPPA	Robbiani et al. Convergent antibody responses to SARS-CoV-2 in convalescent individuals. Nature 584:437-442 (2020).
COV107_Plate1_HC_59-P1369	IGHV3-53	T28I, V50I, Y58F	TMDGDYFDY	IGHJ4	IGKV1-27	QKYNSAPLT	Robbiani et al. Convergent antibody responses to SARS-CoV-2 in convalescent individuals. Nature 584:437-442 (2020).
COV107_Plate1_HC_30-P1369	IGHV3-53	V50L	TDIVVVPAARGFYFDY	IGHJ4	IGKV1-5	QQYNSYGT	Robbiani et al. Convergent antibody responses to SARS-CoV-2 in convalescent individuals. Nature 584:437-442 (2020).
COV107_Plate1_HC_15-P1369	IGHV3-53	F27L, I51L, T57S, Y58F	ESGDTTMAFDY	IGHJ4	IGKV1-9	QQLNSDSYT	Robbiani et al. Convergent antibody responses to SARS-CoV-2 in convalescent individuals. Nature 584:437-442 (2020).
COV107_Plate2_HC_23-P1369	IGHV3-53	Y58F	DLGTGLFDY	IGHJ4	IGKV1-9	QQLDSYPPGT	Robbiani et al. Convergent antibody responses to SARS-CoV-2 in convalescent individuals. Nature 584:437-442 (2020).
COV107_Plate1_HC_82-P1369	IGHV3-53	T28I	DYGDFYFDY	IGHJ4	IGKV3-15	QQYYNWPRT	Robbiani et al. Convergent antibody responses to SARS-CoV-2 in convalescent individuals. Nature 584:437-442 (2020).
COV107_Plate2_HC_95-P1369	IGHV3-53	S31Y, V50I, V89I	DYGDLYFDY	IGHJ4	IGKV3-20	QQYGSSPRT	Robbiani et al. Convergent antibody responses to SARS-CoV-2 in convalescent individuals. Nature 584:437-442 (2020).
COV107_Plate1_HC_86-P1369	IGHV3-53	E85D, R94T	DLTSGRGP	IGHJ5	IGKV1-6	LQDYNYPKT	Robbiani et al. Convergent antibody responses to SARS-CoV-2 in convalescent individuals. Nature 584:437-442 (2020).
COV107_Plate2_HC_78-P1369	IGHV3-53	S35T, S56T	DLVVWGMDV	IGHJ6	IGKV1-9	QLLNSYPYT	Robbiani et al. Convergent antibody responses to SARS-CoV-2 in convalescent individuals. Nature 584:437-442 (2020).
COV096_HC_121-p1369	IGHV3-53	Y52S, S56G, Y58F	SLWLRGSFQH	IGHJ1	IGLV6-57	QSYDSSSWV	Robbiani et al. Convergent antibody responses to SARS-CoV-2 in convalescent individuals. Nature 584:437-442 (2020).
COV096_HC_134-p1369	IGHV3-53	Y58F, I69F	DLMAYGMDV	IGHJ6	IGKV1-9	QQLNSYPQGT	Robbiani et al. Convergent antibody responses to SARS-CoV-2 in convalescent individuals. Nature 584:437-442 (2020).
COV096_HC_68-p1369	IGHV3-53	F27V, T28I	DGGHYGMDV	IGHJ6	IGKV1-9	QQLNSYPPA	Robbiani et al. Convergent antibody responses to SARS-CoV-2 in convalescent individuals. Nature 584:437-442 (2020).
COV096_HC_183-p1369	IGHV3-53	F27L, S31R, S35N, I51M, Y58F	ESYGMDV	IGHJ6	IGKV3-20	QQYVTSPWT	Robbiani et al. Convergent antibody responses to SARS-CoV-2 in convalescent individuals. Nature 584:437-442 (2020).
COV047_P3_IgG_43-P1369	IGHV3-53	S31N, N73K, S82bR	EGEVEGYNDFWSGYSRDRYYFDY	IGHJ4	IGLV2-14	SSYTSSSTRV	Robbiani et al. Convergent antibody responses to SARS-CoV-2 in convalescent individuals. Nature 584:437-442 (2020).
COV047_P4_IgG_57-P1369	IGHV3-53	T28S	EGEVEGYYDFWSGYSRDRYYFDY	IGHJ4	IGLV2-14	SSYTSSTTRV	Robbiani et al. Convergent antibody responses to SARS-CoV-2 in convalescent individuals. Nature 584:437-442 (2020).
COV047_P4_IgG_58-P1369	IGHV3-53	S31N, V63L	EGEVEGYYDFWSGYSRDRYYFDY	IGHJ4	IGLV2-14	SSYTSISTRV	Robbiani et al. Convergent antibody responses to SARS-CoV-2 in convalescent individuals. Nature 584:437-442 (2020).
COV047_P5_IgG_26-P1369	IGHV3-53	none	EGDVEGYYDFWSGYSRDRYYFDY	IGHJ4	IGLV2-14	SSYTSSSTRV	Robbiani et al. Convergent antibody responses to SARS-CoV-2 in convalescent individuals. Nature 584:437-442 (2020).
COV047_P5_IgG_41-P1369	IGHV3-53	S30R, S31N	EGEVEGYYDFWSGYSRDRYYFDY	IGHJ4	IGLV2-14	SSYTSSSTRV	Robbiani et al. Convergent antibody responses to SARS-CoV-2 in convalescent individuals. Nature 584:437-442 (2020).
COV047_P5_IgG_49-P1369	IGHV3-53	T28S	EGEVEGYYDFWSGYSRDRYYFDY	IGHJ4	IGLV2-14	SSYTSSTTRV	Robbiani et al. Convergent antibody responses to SARS-CoV-2 in convalescent individuals. Nature 584:437-442 (2020).
COV047_P3_IgG_16-P1369	IGHV3-66	T28S, S31T, N32K, S35T, I51L, T57D, T77A, A84V, A88G	DSSEVRDHPGHPGRSVGAFDI	IGHJ3	IGLV2-23	CSYAGASTFV	Robbiani et al. Convergent antibody responses to SARS-CoV-2 in convalescent individuals. Nature 584:437-442 (2020).
COV047_P3_IgG_65-P1369	IGHV3-53	none	DYGDYYFDY	IGHJ4	IGKV3-15	QQYNNWPRT	Robbiani et al. Convergent antibody responses to SARS-CoV-2 in convalescent individuals. Nature 584:437-442 (2020).
COV047_P5_IgG_27-P1369	IGHV3-53	T28I, Y58F	DFGEFYFDY	IGHJ4	IGKV3-15	QQYNNWPRT	Robbiani et al. Convergent antibody responses to SARS-CoV-2 in convalescent individuals. Nature 584:437-442 (2020).
COV047_P5_IgG_58-P1369	IGHV3-53	G55Y, A60V	VGGAHSGYDGSFDY	IGHJ4	IGLV2-23	CSYAGSSTWV	Robbiani et al. Convergent antibody responses to SARS-CoV-2 in convalescent individuals. Nature 584:437-442 (2020).
COV047_P5_IgG_8-P1369	IGHV3-53	none	DRVIYGMDV	IGHJ6	IGKV1-33	QQYDNLPQT	Robbiani et al. Convergent antibody responses to SARS-CoV-2 in convalescent individuals. Nature 584:437-442 (2020).
COV047_P4_IgG_11-P1369	IGHV3-53	Y58F	AISESPRYGVY	IGHJ4	IGKV1-33	QQYDNLPLT	Robbiani et al. Convergent antibody responses to SARS-CoV-2 in convalescent individuals. Nature 584:437-442 (2020).
COV047_P3_IgG_14-P1369	IGHV3-53	G26E, V50L	VLPFGDYFDY	IGHJ4	IGLV1-40	QSYDINLSAWV	Robbiani et al. Convergent antibody responses to SARS-CoV-2 in convalescent individuals. Nature 584:437-442 (2020).
COVD21_P1_HC_A3-p1369	IGHV3-53	none	DLYSSGGTDI	IGHJ3	IGKV3-20	QQYGSSPGT	Robbiani et al. Convergent antibody responses to SARS-CoV-2 in convalescent individuals. Nature 584:437-442 (2020).
COVD21_P3_HC_G1-p1369	IGHV3-53	none	DLYSSGGTDI	IGHJ3	IGLV2-14	SSYRGSSTPYV	Robbiani et al. Convergent antibody responses to SARS-CoV-2 in convalescent individuals. Nature 584:437-442 (2020).
COVD21_P1_HC_A2-p1369	IGHV3-53	S35T, V50L, Y58F, N73S	GYGDYYFDY	IGHJ4	IGKV1-9	QHLNG	Robbiani et al. Convergent antibody responses to SARS-CoV-2 in convalescent individuals. Nature 584:437-442 (2020).
COVD21_P2_HC_F7-p1369	IGHV3-53	none	DYGDFYFDY	IGHJ4	IGKV1-NL1	QQYYSTPRT	Robbiani et al. Convergent antibody responses to SARS-CoV-2 in convalescent individuals. Nature 584:437-442 (2020).
COVD21_P1_HC_C8-p1369	IGHV3-53	Y58F	DWGDYYFDY	IGHJ4	IGKV3-20	QQYGSSPRT	Robbiani et al. Convergent antibody responses to SARS-CoV-2 in convalescent individuals. Nature 584:437-442 (2020).
COVD21_P1_HC_A10-p1369	IGHV3-53	E85G	DYGDFYFDY	IGHJ4	IGKV3-20	QQYGSSPRT	Robbiani et al. Convergent antibody responses to SARS-CoV-2 in convalescent individuals. Nature 584:437-442 (2020).
COVD21_P1_HC_B12-p1369	IGHV3-53	Y58F	DLSVFGMDV	IGHJ6	IGKV1-9	QQVNSYSH	Robbiani et al. Convergent antibody responses to SARS-CoV-2 in convalescent individuals. Nature 584:437-442 (2020).
COVD21_P3_HC_C9-p1369	IGHV3-53	L20V, Y79S	DLGERGMDV	IGHJ6	IGLV2-14	SSYRGSSTPYV	Robbiani et al. Convergent antibody responses to SARS-CoV-2 in convalescent individuals. Nature 584:437-442 (2020).
COV072_P3_HC_80-P1369	IGHV3-66	F27I, F67V, A84V	DLGDYGMDV	IGHJ6	IGKV1-9	QQLNSYPPYT	Robbiani et al. Convergent antibody responses to SARS-CoV-2 in convalescent individuals. Nature 584:437-442 (2020).
COV072_Plate2_HC_36-P1369	IGHV3-66	F27V, V50L, Y58F, K75E, S82bT	DLYYYGMDV	IGHJ6	IGKV1-9	QQLNSYSYT	Robbiani et al. Convergent antibody responses to SARS-CoV-2 in convalescent individuals. Nature 584:437-442 (2020).
COV072_P3_HC_47-P1369	IGHV3-66	G26E, T28I, S31R, V50L, V89M	DIAGRLDY	IGHJ4	IGKV1-33	QHYDSLSRLT	Robbiani et al. Convergent antibody responses to SARS-CoV-2 in convalescent individuals. Nature 584:437-442 (2020).
COV072_P3_HC_59-P1369	IGHV3-66	T28I, V50I, I51L	DLVVYGADY	IGHJ4	IGKV1-9	QQLNSYPPP	Robbiani et al. Convergent antibody responses to SARS-CoV-2 in convalescent individuals. Nature 584:437-442 (2020).
COV072_Plate2_HC_16-P1369	IGHV3-66	G10D, F27L, Y58F, K75Q	DLQYYGMDV	IGHJ6	IGKV1-9	QQPDSFT	Robbiani et al. Convergent antibody responses to SARS-CoV-2 in convalescent individuals. Nature 584:437-442 (2020).
COV072_Plate2_HC_14-P1369	IGHV3-66	Q81H, Y90F, R94S	HLMPDAFDI	IGHJ3	IGLV2-23	CSYGGSSTSFYV	Robbiani et al. Convergent antibody responses to SARS-CoV-2 in convalescent individuals. Nature 584:437-442 (2020).
COVD57_P1_HC_F9-1369	IGHV3-66	Y91H	DLAVYGMDV	IGHJ6	IGKV1-9	QQLNSYPPVT	Robbiani et al. Convergent antibody responses to SARS-CoV-2 in convalescent individuals. Nature 584:437-442 (2020).
COVD57_P1_HC_C3-1369	IGHV3-66	none	DGEGQRETDY	IGHJ4	IGKV1-33	QQYDNLPRT	Robbiani et al. Convergent antibody responses to SARS-CoV-2 in convalescent individuals. Nature 584:437-442 (2020).
COV096_HC_115-p1369	IGHV3-66	V50L	DTLGRGGDY	IGHJ4	IGKV1-33	QQYDNLPRS	Robbiani et al. Convergent antibody responses to SARS-CoV-2 in convalescent individuals. Nature 584:437-442 (2020).
COV096_HC_133-p1369	IGHV3-66	V50L	DTFGRGGDY	IGHJ4	IGKV1-33	QQYDNLPRS	Robbiani et al. Convergent antibody responses to SARS-CoV-2 in convalescent individuals. Nature 584:437-442 (2020).
COV096_HC_34-p1369	IGHV3-66	V50L, S82bT	DTLGRGGDY	IGHJ4	IGKV1-33	QQYDNLPRS	Robbiani et al. Convergent antibody responses to SARS-CoV-2 in convalescent individuals. Nature 584:437-442 (2020).
COV096_HC_74-p1369	IGHV3-66	T28I	DYGDFYFDY	IGHJ4	IGKV3-15	QQYNNWPRT	Robbiani et al. Convergent antibody responses to SARS-CoV-2 in convalescent individuals. Nature 584:437-442 (2020).
COV047_P4_IgG_12-P1369	IGHV3-66	T28S, S31T, N32K, S35T, I51L, T57D, T77A, N82aS, A84V, A88G, V89I	DSSEVRDHPGHPGRSVGAFDI	IGHJ3	IGLV2-23	CSYAGASTFV	Robbiani et al. Convergent antibody responses to SARS-CoV-2 in convalescent individuals. Nature 584:437-442 (2020).
COV047_P4_IgG_65-P1369	IGHV3-66	T28S, S31T, N32K, S35T, I51L, T57D, T77A, N82aS, A84V, A88G, V89I	DSSEVRDHPGHPGRSVGAFDI	IGHJ3	IGLV2-23	CSYAGASTFV	Robbiani et al. Convergent antibody responses to SARS-CoV-2 in convalescent individuals. Nature 584:437-442 (2020).
COV047_P5_IgG_57-P1369	IGHV3-66	T28S, S31T, N32K, S35T, I51L, T57D, T77A, A84V, A88G	DSSEVRDHPGHPGRSVGAFDI	IGHJ3	IGLV2-23	CSYAGASTFV	Robbiani et al. Convergent antibody responses to SARS-CoV-2 in convalescent individuals. Nature 584:437-442 (2020).
COV047_P4_IgG_3-P1369	IGHV3-66	T28S, S31T, N32K, S35T, I51L, T57D, T77A, A84V, A88G	DSSEVRDHPGHPGRSVGAFDI	IGHJ3	IGLV2-23	CSYAGASTFV	Robbiani et al. Convergent antibody responses to SARS-CoV-2 in convalescent individuals. Nature 584:437-442 (2020).
COV047_P5_IgG_90-P1369	IGHV3-66	T28S, S31T, N32K, S35T, V50A, I51L, T57D, N82aS, A84V, A88G	DSSEVRDHPGHPGRSVGAFDI	IGHJ3	IGLV2-23	CSYAGTSTFV	Robbiani et al. Convergent antibody responses to SARS-CoV-2 in convalescent individuals. Nature 584:437-442 (2020).
COV047_P3_IgG_24-P1369	IGHV3-66	L18Q, V37I, T57A, A60V, A84P	IANYMDV	IGHJ6	IGKV3-15	QQYNNWPPLT	Robbiani et al. Convergent antibody responses to SARS-CoV-2 in convalescent individuals. Nature 584:437-442 (2020).
COV047_P5_IgG_94-P1369	IGHV3-66	L18Q, V37I, T57A, A60V	IANYMDV	IGHJ6	IGKV3-15	QQYNNWPPLT	Robbiani et al. Convergent antibody responses to SARS-CoV-2 in convalescent individuals. Nature 584:437-442 (2020).
COV047_P5_IgG_91-P1369	IGHV3-66	T28S, S31T, N32K, S35T, V50A, I51L, T57D, N82aS, A84V, A88G	DSSEVRDHPGHPGRSVGAFDI	IGHJ3	IGKV4-1	QQYYSTPLT	Robbiani et al. Convergent antibody responses to SARS-CoV-2 in convalescent individuals. Nature 584:437-442 (2020).
COV047_P4_IgG_51-P1369	IGHV3-66	T57A	DSTPGYGDY	IGHJ4	IGKV1-33	QQYDNLPIT	Robbiani et al. Convergent antibody responses to SARS-CoV-2 in convalescent individuals. Nature 584:437-442 (2020).
COV047_P3_IgG_47-P1369	IGHV3-66	T57A	DYGDFYFDY	IGHJ4	IGKV3-15	QQYNNWPRT	Robbiani et al. Convergent antibody responses to SARS-CoV-2 in convalescent individuals. Nature 584:437-442 (2020).
COV047_P5_IgG_71-P1369	IGHV3-66	T57A	DLRDQDGYSYGAFDY	IGHJ4	IGLV2-14	SSYTSSSSWV	Robbiani et al. Convergent antibody responses to SARS-CoV-2 in convalescent individuals. Nature 584:437-442 (2020).
81D2	IGHV3-53	Full sequence not available	FRYGDYPDY		IGKV1-33	QQYDNLPSFT	Han et al. A rapid and efficient screening system for neutralizing antibodies and its application for the 2 discovery of potent neutralizing antibodies to SARS-CoV-2 S-RBD bioRxiv doi: 10.1101/2020.08.19.253369
53H5	IGHV3-53	Full sequence not available	GYGSGSYGWFDP		IGKV3-15	QHYNNWPLYT	Han et al. A rapid and efficient screening system for neutralizing antibodies and its application for the 2 discovery of potent neutralizing antibodies to SARS-CoV-2 S-RBD bioRxiv doi: 10.1101/2020.08.19.253369
53H6	IGHV3-53	Full sequence not available	EGLGMDV		IGKV3-15	QHYNNWPLYT	Han et al. A rapid and efficient screening system for neutralizing antibodies and its application for the 2 discovery of potent neutralizing antibodies to SARS-CoV-2 S-RBD bioRxiv doi: 10.1101/2020.08.19.253369
53F9	IGHV3-53	Full sequence not available	EGLVGTTLTFDY		IGKV2D-30	MQGTHWPPGT	Han et al. A rapid and efficient screening system for neutralizing antibodies and its application for the 2 discovery of potent neutralizing antibodies to SARS-CoV-2 S-RBD bioRxiv doi: 10.1101/2020.08.19.253369
53E12	IGHV3-53	Full sequence not available	MLWLRGWFDP		IGLV6-57	QSYDTSNHWV	Han et al. A rapid and efficient screening system for neutralizing antibodies and its application for the 2 discovery of potent neutralizing antibodies to SARS-CoV-2 S-RBD bioRxiv doi: 10.1101/2020.08.19.253369
54F10	IGHV3-53	Full sequence not available	DLEERGAMDV		IGKV3-20	QQYGSSLWT	Han et al. A rapid and efficient screening system for neutralizing antibodies and its application for the 2 discovery of potent neutralizing antibodies to SARS-CoV-2 S-RBD bioRxiv doi: 10.1101/2020.08.19.253369
55C9	IGHV3-53	Full sequence not available	EGLVGTALAFDY		IGKV1-39	QQSYSTPPYT	Han et al. A rapid and efficient screening system for neutralizing antibodies and its application for the 2 discovery of potent neutralizing antibodies to SARS-CoV-2 S-RBD bioRxiv doi: 10.1101/2020.08.19.253369
56H9	IGHV3-53	Full sequence not available	GPYPSSSWA		IGLV2-14	SSFTSSSTPYV	Han et al. A rapid and efficient screening system for neutralizing antibodies and its application for the 2 discovery of potent neutralizing antibodies to SARS-CoV-2 S-RBD bioRxiv doi: 10.1101/2020.08.19.253369
57B8	IGHV3-53	Full sequence not available	DLVTWGLDY		IGKV1-9	QLLNTDPIT	Han et al. A rapid and efficient screening system for neutralizing antibodies and its application for the 2 discovery of potent neutralizing antibodies to SARS-CoV-2 S-RBD bioRxiv doi: 10.1101/2020.08.19.253369
58G1	IGHV3-53	Full sequence not available	DLENGGLDV		IGKV1D-12	QQTNSFPT	Han et al. A rapid and efficient screening system for neutralizing antibodies and its application for the 2 discovery of potent neutralizing antibodies to SARS-CoV-2 S-RBD bioRxiv doi: 10.1101/2020.08.19.253369
8B2H8	IGHV3-53	Full sequence not available	EAPNSRGSGTNFDY		IGKV1-39	QQSYSTPPYT	Han et al. A rapid and efficient screening system for neutralizing antibodies and its application for the 2 discovery of potent neutralizing antibodies to SARS-CoV-2 S-RBD bioRxiv doi: 10.1101/2020.08.19.253369
81B2	IGHV3-66	Full sequence not available	DGRAVAGTD		IGKV1-33	HQYDNLPRT	Han et al. A rapid and efficient screening system for neutralizing antibodies and its application for the 2 discovery of potent neutralizing antibodies to SARS-CoV-2 S-RBD bioRxiv doi: 10.1101/2020.08.19.253369
51D3	IGHV3-66	Full sequence not available	EGLLVGPTGRGLGMDV		IGKV1-33	QQYADLPYT	Han et al. A rapid and efficient screening system for neutralizing antibodies and its application for the 2 discovery of potent neutralizing antibodies to SARS-CoV-2 S-RBD bioRxiv doi: 10.1101/2020.08.19.253369
51A1	IGHV3-66	Full sequence not available	DLNIAGGFDI		IGKV1-9	QHLNIDPIT	Han et al. A rapid and efficient screening system for neutralizing antibodies and its application for the 2 discovery of potent neutralizing antibodies to SARS-CoV-2 S-RBD bioRxiv doi: 10.1101/2020.08.19.253369
52C1	IGHV3-66	Full sequence not available	LASDGSGSYLDYFDY		IGLV1-40	QSYDSSLSGSWV	Han et al. A rapid and efficient screening system for neutralizing antibodies and its application for the 2 discovery of potent neutralizing antibodies to SARS-CoV-2 S-RBD bioRxiv doi: 10.1101/2020.08.19.253369
52G9	IGHV3-66	Full sequence not available	DPMRPGMDV		IGKV1-33	QQYDNLPRT	Han et al. A rapid and efficient screening system for neutralizing antibodies and its application for the 2 discovery of potent neutralizing antibodies to SARS-CoV-2 S-RBD bioRxiv doi: 10.1101/2020.08.19.253369
53H3	IGHV3-66	Full sequence not available	YYGPQGRAFDI		IGKV1-33	QQYDNLPLT	Han et al. A rapid and efficient screening system for neutralizing antibodies and its application for the 2 discovery of potent neutralizing antibodies to SARS-CoV-2 S-RBD bioRxiv doi: 10.1101/2020.08.19.253369
53F12	IGHV3-66	Full sequence not available	DAVGSYYYGMEV		IGKV3-15	QHYNNWPLYT	Han et al. A rapid and efficient screening system for neutralizing antibodies and its application for the 2 discovery of potent neutralizing antibodies to SARS-CoV-2 S-RBD bioRxiv doi: 10.1101/2020.08.19.253369
54G7	IGHV3-66	Full sequence not available	AGWLRGRFDP		IGLV3-21	QVWDSTTDLPHWV	Han et al. A rapid and efficient screening system for neutralizing antibodies and its application for the 2 discovery of potent neutralizing antibodies to SARS-CoV-2 S-RBD bioRxiv doi: 10.1101/2020.08.19.253369
56H3	IGHV3-66	Full sequence not available	DYGDYYFDY		IGKV3-20	QQYGSSPRT	Han et al. A rapid and efficient screening system for neutralizing antibodies and its application for the 2 discovery of potent neutralizing antibodies to SARS-CoV-2 S-RBD bioRxiv doi: 10.1101/2020.08.19.253369
56D7	IGHV3-66	Full sequence not available	DLDYYGMDV		IGKV1-9	QQLNSYPPIT	Han et al. A rapid and efficient screening system for neutralizing antibodies and its application for the 2 discovery of potent neutralizing antibodies to SARS-CoV-2 S-RBD bioRxiv doi: 10.1101/2020.08.19.253369
510H2	IGHV3-66	Full sequence not available	DKWEGTFDY		IGKV1-9	QQLNSYPRMT	Han et al. A rapid and efficient screening system for neutralizing antibodies and its application for the 2 discovery of potent neutralizing antibodies to SARS-CoV-2 S-RBD bioRxiv doi: 10.1101/2020.08.19.253369
510H4	IGHV3-66	Full sequence not available	TGWDGMDV		IGKV3-11	QQRSNWPGT	Han et al. A rapid and efficient screening system for neutralizing antibodies and its application for the 2 discovery of potent neutralizing antibodies to SARS-CoV-2 S-RBD bioRxiv doi: 10.1101/2020.08.19.253369
511D12	IGHV3-66	Full sequence not available	DLDIAGAFDI		IGKV1-9	QLLNSFPIT	Han et al. A rapid and efficient screening system for neutralizing antibodies and its application for the 2 discovery of potent neutralizing antibodies to SARS-CoV-2 S-RBD bioRxiv doi: 10.1101/2020.08.19.253369
59A1	IGHV3-66	Full sequence not available	ELGPVGGTDQ		IGKV1-39	QQSHSTPYT	Han et al. A rapid and efficient screening system for neutralizing antibodies and its application for the 2 discovery of potent neutralizing antibodies to SARS-CoV-2 S-RBD bioRxiv doi: 10.1101/2020.08.19.253369
59A2	IGHV3-66	Full sequence not available	DLPLHGDYFDY		IGKV1-33	QQSDNVPVT	Han et al. A rapid and efficient screening system for neutralizing antibodies and its application for the 2 discovery of potent neutralizing antibodies to SARS-CoV-2 S-RBD bioRxiv doi: 10.1101/2020.08.19.253369
HK CV07-202	IGHV3-53	Full sequence not available	DLYYYGMDV		IGKV1-9	QQLNNYSVT	Kreye et al. A therapeutic non-self-reactive SARS-CoV-2 antibody protects from lung pathology in a COVID-19 hamster model. Cell 183:1058-1069.e19 (2020).
HK CV38-113	IGHV3-53	Full sequence not available	GGRLADAAGDY		IGKV1-33	QQYDNLPSWT	Kreye et al. A therapeutic non-self-reactive SARS-CoV-2 antibody protects from lung pathology in a COVID-19 hamster model. Cell 183:1058-1069.e19 (2020).
HK CV38-139	IGHV3-53	Full sequence not available	GHYDLFDY		IGKV1-9	QQLNSYPPGT	Kreye et al. A therapeutic non-self-reactive SARS-CoV-2 antibody protects from lung pathology in a COVID-19 hamster model. Cell 183:1058-1069.e19 (2020).
HL CV38-183	IGHV3-53	Full sequence not available	GDGWDNYYYGMDV		IGLV1-40	QSYDSSLSGSV	Kreye et al. A therapeutic non-self-reactive SARS-CoV-2 antibody protects from lung pathology in a COVID-19 hamster model. Cell 183:1058-1069.e19 (2020).
HK CV-X1-126	IGHV3-53	Full sequence not available	DLSEGGMDV		IGKV1-12	QQANGFPPL	Kreye et al. A therapeutic non-self-reactive SARS-CoV-2 antibody protects from lung pathology in a COVID-19 hamster model. Cell 183:1058-1069.e19 (2020).
HL CV07-275	IGHV3-66	Full sequence not available	DYYDSSGYYSSGGLGY		IGLV2-8	SSYAGSNNFV	Kreye et al. A therapeutic non-self-reactive SARS-CoV-2 antibody protects from lung pathology in a COVID-19 hamster model. Cell 183:1058-1069.e19 (2020).
HL CV38-148	IGHV3-66	Full sequence not available	SAPLVGAYSGIYFDY		IGLV9-49	GADHGSGSNFVV	Kreye et al. A therapeutic non-self-reactive SARS-CoV-2 antibody protects from lung pathology in a COVID-19 hamster model. Cell 183:1058-1069.e19 (2020).
HK CV38-221	IGHV3-66	Full sequence not available	GFGDYYFDY		IGKV3-20	QQLYT	Kreye et al. A therapeutic non-self-reactive SARS-CoV-2 antibody protects from lung pathology in a COVID-19 hamster model. Cell 183:1058-1069.e19 (2020).
MnC2t1p1_C5	IGHV3-66	none	GARFGESPFDY	IGHJ4	IGKV1D-12	QQANSFPGT	Kreer et al. Longitudinal Isolation of Potent Near-Germline SARS-CoV-2-Neutralizing Antibodies from COVID-19 Patients. Cell 182:843-854.e12 (2020).
HbnC3t1p1_G4	IGHV3-66	Y58F	DFGDFFFDY	IGHJ4	IGKV3-20	QQYGSSPRT	Kreer et al. Longitudinal Isolation of Potent Near-Germline SARS-CoV-2-Neutralizing Antibodies from COVID-19 Patients. Cell 182:843-854.e12 (2020).
HbnC3t1p2_B10	IGHV3-66	T28I, Y58F	DYGDYFFDY	IGHJ4	IGKV3-20	QQYGSSPRT	Kreer et al. Longitudinal Isolation of Potent Near-Germline SARS-CoV-2-Neutralizing Antibodies from COVID-19 Patients. Cell 182:843-854.e12 (2020).
COV2-2901	IGHV3-53	S53P, T57A, Y58F, K75N, Y79C, A84T	SYDILTGYRDAFDI	IGHJ3	IGLV1-40	VAWDDSRNGLV	Zost et al. Rapid isolation and profiling of a diverse panel of human monoclonal antibodies targeting the SARS-CoV-2 spike protein. Nat Med 26:1422-1427 (2020).
COV2-2132	IGHV3-53	G26E, F27V, V50L, S56T	DFLRWHDL	IGHJ5	IGKV1-33	QQYDNLPPV	Zost et al. Rapid isolation and profiling of a diverse panel of human monoclonal antibodies targeting the SARS-CoV-2 spike protein. Nat Med 26:1422-1427 (2020).
COV2-2068	IGHV3-53	S53P, T57A, Y58F, K75N, Y79C, A84T	SYDILTGYRDAFDI	IGHJ3	IGLV1-40	QSYDSRLSGFVV	Zost et al. Rapid isolation and profiling of a diverse panel of human monoclonal antibodies targeting the SARS-CoV-2 spike protein. Nat Med 26:1422-1427 (2020).
COV2-2767	IGHV3-53	S53P, T57A, Y58F, K75N, Y79C, A84T	SYDILTGYRDAFDI	IGHJ3	IGLV1-50	VAWDDSRNGLV	Zost et al. Rapid isolation and profiling of a diverse panel of human monoclonal antibodies targeting the SARS-CoV-2 spike protein. Nat Med 26:1422-1427 (2020).
COV2-2113	IGHV3-53	G26E, F27V, V50L, S56T	DFLRWHDL	IGHJ5	IGKV1-33	QQYDNLPPV	Zost et al. Rapid isolation and profiling of a diverse panel of human monoclonal antibodies targeting the SARS-CoV-2 spike protein. Nat Med 26:1422-1427 (2020).
COV2-2037	IGHV3-53	G16E, F27I, Y58F, T68I	DLNEHGLDV	IGHJ6	IGKV1-12	QQTNSFPT	Zost et al. Rapid isolation and profiling of a diverse panel of human monoclonal antibodies targeting the SARS-CoV-2 spike protein. Nat Med 26:1422-1427 (2020).
COV2-2813	IGHV3-53	F27I, S53A	DALYYNGPGRDGMDV	IGHJ6	IGKV1-33	QQYDNLPRT	Zost et al. Rapid isolation and profiling of a diverse panel of human monoclonal antibodies targeting the SARS-CoV-2 spike protein. Nat Med 26:1422-1427 (2020).
COV2-2812	IGHV3-53	F27I, S53A	DALYYNGPGRDGMDV	IGHJ6	IGKV1-33	QQYANLPFT	Zost et al. Rapid isolation and profiling of a diverse panel of human monoclonal antibodies targeting the SARS-CoV-2 spike protein. Nat Med 26:1422-1427 (2020).
COV2-2790	IGHV3-53	S53P, T57A, Y58F, K75N, Y79C, A84T	SYDILTGYRDAFDI	IGHJ3	IGLV1-40	QSYDSRLSGFVV	Zost et al. Rapid isolation and profiling of a diverse panel of human monoclonal antibodies targeting the SARS-CoV-2 spike protein. Nat Med 26:1422-1427 (2020).
COV2-2434	IGHV3-53	G10D, F27L, V50I, T68S, K75N, Y91F	HIPAWGYK	IGHJ4	IGKV1-33	HQYDYLPYT	Zost et al. Rapid isolation and profiling of a diverse panel of human monoclonal antibodies targeting the SARS-CoV-2 spike protein. Nat Med 26:1422-1427 (2020).
COV2-2752	IGHV3-53	G26E, F27V, V50L, S56T	DFLRWHDL	IGHJ5	IGKV1-33	QQYDNLPPV	Zost et al. Rapid isolation and profiling of a diverse panel of human monoclonal antibodies targeting the SARS-CoV-2 spike protein. Nat Med 26:1422-1427 (2020).
COV2-2822	IGHV3-53	F27V, V50L, Y58F, A84P	GPEPDAFDI	IGHJ3	IGKV1-9	QQSYSNPSYT	Zost et al. Rapid isolation and profiling of a diverse panel of human monoclonal antibodies targeting the SARS-CoV-2 spike protein. Nat Med 26:1422-1427 (2020).
COV2-2733	IGHV3-53	F27V, V50L, Y58F, A84P	GPEPDAFDI	IGHJ3	IGKV1-9	QQLNSYSFET	Zost et al. Rapid isolation and profiling of a diverse panel of human monoclonal antibodies targeting the SARS-CoV-2 spike protein. Nat Med 26:1422-1427 (2020).
COV2-2354	IGHV3-53	Q03H, E06G, Y33F, V50I, Y52H, S53N, S56D, T57S, A60T, S82bN	SSWLRGAFDI	IGHJ3	IGLV6-57	QSYDSSKYVV	Zost et al. Rapid isolation and profiling of a diverse panel of human monoclonal antibodies targeting the SARS-CoV-2 spike protein. Nat Med 26:1422-1427 (2020).
COV2-2399	IGHV3-66	T28S, S31T, Y58F	DYRDWI	IGHJ4	IGKV1-33	QQYHNLPRT	Zost et al. Rapid isolation and profiling of a diverse panel of human monoclonal antibodies targeting the SARS-CoV-2 spike protein. Nat Med 26:1422-1427 (2020).
COV2-2080	IGHV3-66	F27L, S30R, S35T, A40T, Y58F, L78V	DLVTYGLDV	IGHJ6	IGKV1-9	QLLNSHPLT	Zost et al. Rapid isolation and profiling of a diverse panel of human monoclonal antibodies targeting the SARS-CoV-2 spike protein. Nat Med 26:1422-1427 (2020).
COV2-2952	IGHV3-66	F27L, S30R, S35T, A40T, Y58F, L78V	DLVTYGLDV	IGHJ6	IGKV1-9	QLLNSHPLT	Zost et al. Rapid isolation and profiling of a diverse panel of human monoclonal antibodies targeting the SARS-CoV-2 spike protein. Nat Med 26:1422-1427 (2020).
COV2-2832	IGHV3-66	F27L, W47C, S53A, S56N	GDGGYYSPFDY	IGHJ4	IGKV1-39	QQSYSTPQT	Zost et al. Rapid isolation and profiling of a diverse panel of human monoclonal antibodies targeting the SARS-CoV-2 spike protein. Nat Med 26:1422-1427 (2020).
COV2-2165	IGHV3-66	F27L, S30R, S35T, A40T, Y58F, L78V	DLVTYGLDV	IGHJ6	IGKV1-9	QLLNSHPLT	Zost et al. Rapid isolation and profiling of a diverse panel of human monoclonal antibodies targeting the SARS-CoV-2 spike protein. Nat Med 26:1422-1427 (2020).
COV2-2835	IGHV3-66	F27L, S30G, S35N, Y58F, M82L	EVVGYFDC	IGHJ4	IGKV1-9	QQLNSYPGYT	Zost et al. Rapid isolation and profiling of a diverse panel of human monoclonal antibodies targeting the SARS-CoV-2 spike protein. Nat Med 26:1422-1427 (2020).
1-20	IGHV3-53	F27L, Y58F	DLFYYGMDV	IGHJ6	IGKV1-9	QQLNSYPC	Liu et al. Potent neutralizing antibodies against multiple epitopes on SARS-CoV-2 spike. Nature 584:450–456 (2020)
MD45	IGHV3-53	E06Q, S35T, Y58F	DLSVRGGMDV		IGKV3-20	QQYGVSPEII	Hurlburt et al. Structural basis for potent neutralization of SARS-CoV-2 and role of antibody affinity maturation. Nat Commun 11:5413 (2020).
MD67	IGHV3-53	S35T, Y58F	DLSVRGGMDV		IGKV3-20	QQFGSSPLT	Hurlburt et al. Structural basis for potent neutralization of SARS-CoV-2 and role of antibody affinity maturation. Nat Commun 11:5413 (2020).
MD62	IGHV3-53	E06Q, F27V, S35T, V50L	DLQYYGMDV		IGKV1-12	QQANSFPLT	Hurlburt et al. Structural basis for potent neutralization of SARS-CoV-2 and role of antibody affinity maturation. Nat Commun 11:5413 (2020).
BD-236	IGHV3-53	F27I, Y58D, N73K	DLGEAGGMDV		IGKV1-9	QQLNSYPPA	Du et al. Structurally resolved SARS-CoV-2 antibody shows high efficacy in severely infected hamsters and provides a potent cocktail pairing strategy. Cell 183:1013-1023.e13 (2020).
BD-243	IGHV3-53	none	ELRGYFDY		IGKV1-33	QQYDNLPSFT	Du et al. Structurally resolved SARS-CoV-2 antibody shows high efficacy in severely infected hamsters and provides a potent cocktail pairing strategy. Cell 183:1013-1023.e13 (2020).
BD-396	IGHV3-53	S56T	DWGEYYFDY		IGKV3-20	QQYGSSPRT	Du et al. Structurally resolved SARS-CoV-2 antibody shows high efficacy in severely infected hamsters and provides a potent cocktail pairing strategy. Cell 183:1013-1023.e13 (2020).
BD-397	IGHV3-53	G26E	DYGDLYFDY		IGKV3-20	QQYGSSPRT	Du et al. Structurally resolved SARS-CoV-2 antibody shows high efficacy in severely infected hamsters and provides a potent cocktail pairing strategy. Cell 183:1013-1023.e13 (2020).
BD-501	IGHV3-53	none	DRVVYGMDV		IGKV1-33	QQYDNLPPT	Du et al. Structurally resolved SARS-CoV-2 antibody shows high efficacy in severely infected hamsters and provides a potent cocktail pairing strategy. Cell 183:1013-1023.e13 (2020).
BD-598	IGHV3-53	F27L, K75T	DLDYYGMDV		IGKV1-9	QHLNSYPPIT	Du et al. Structurally resolved SARS-CoV-2 antibody shows high efficacy in severely infected hamsters and provides a potent cocktail pairing strategy. Cell 183:1013-1023.e13 (2020).
BD-599	IGHV3-53	S31R, S56T, Y58H	DLVVYGMDV		IGKV1-9	QQLNSYPLT	Du et al. Structurally resolved SARS-CoV-2 antibody shows high efficacy in severely infected hamsters and provides a potent cocktail pairing strategy. Cell 183:1013-1023.e13 (2020).
BD-600	IGHV3-53	F27V, T28I, S35R, S56T, A84T	DLDYYGMDV		IGKV1-9	QQLNSYGLT	Du et al. Structurally resolved SARS-CoV-2 antibody shows high efficacy in severely infected hamsters and provides a potent cocktail pairing strategy. Cell 183:1013-1023.e13 (2020).
BD-601	IGHV3-53	none	DLDYGGGMDV		IGKV1-9	QQLNSYPHRFT	Du et al. Structurally resolved SARS-CoV-2 antibody shows high efficacy in severely infected hamsters and provides a potent cocktail pairing strategy. Cell 183:1013-1023.e13 (2020).
BD-602	IGHV3-53	F27V, V50L	PIVGARSGMDV		IGKV1D-33	QQHDNLPVT	Du et al. Structurally resolved SARS-CoV-2 antibody shows high efficacy in severely infected hamsters and provides a potent cocktail pairing strategy. Cell 183:1013-1023.e13 (2020).
BD-603	IGHV3-53	F27I, T28I, Y58F, S82bT, L82cM	DLGTYGMDV		IGKV1-9	QQLNSYLYT	Du et al. Structurally resolved SARS-CoV-2 antibody shows high efficacy in severely infected hamsters and provides a potent cocktail pairing strategy. Cell 183:1013-1023.e13 (2020).
BD-604	IGHV3-53	F27I, T28I, S35T, Y58F, N82aS	DLGPYGMDV		IGKV1-9	QQLNSDLYT	Du et al. Structurally resolved SARS-CoV-2 antibody shows high efficacy in severely infected hamsters and provides a potent cocktail pairing strategy. Cell 183:1013-1023.e13 (2020).
BD-605	IGHV3-53	Y58F	DLGAYGMDV		IGKV1-9	QQLNSDLYT	Du et al. Structurally resolved SARS-CoV-2 antibody shows high efficacy in severely infected hamsters and provides a potent cocktail pairing strategy. Cell 183:1013-1023.e13 (2020).
BD-606	IGHV3-53	F27L, Y58F	DLYYYGMDV		IGKV1-9	QQLDSYPL	Du et al. Structurally resolved SARS-CoV-2 antibody shows high efficacy in severely infected hamsters and provides a potent cocktail pairing strategy. Cell 183:1013-1023.e13 (2020).
BD-607	IGHV3-53	F27L	DLDYYGMDV		IGKV1-9	QQLNSYLAIT	Du et al. Structurally resolved SARS-CoV-2 antibody shows high efficacy in severely infected hamsters and provides a potent cocktail pairing strategy. Cell 183:1013-1023.e13 (2020).
BD-609	IGHV3-53	F27V, S21R, Y58D, A84V	DGYGMDV		IGKV1-9	QQLNSYPPA	Du et al. Structurally resolved SARS-CoV-2 antibody shows high efficacy in severely infected hamsters and provides a potent cocktail pairing strategy. Cell 183:1013-1023.e13 (2020).
BD-610	IGHV3-53	F27I	GGAYYYGMDV		IGKV1-9	QQLNTYPPFG	Du et al. Structurally resolved SARS-CoV-2 antibody shows high efficacy in severely infected hamsters and provides a potent cocktail pairing strategy. Cell 183:1013-1023.e13 (2020).
BD-619	IGHV3-53	F27I, Y58F, A60S	ERGGRFDY		IGKV1-33	QQHDNLPSFT	Du et al. Structurally resolved SARS-CoV-2 antibody shows high efficacy in severely infected hamsters and provides a potent cocktail pairing strategy. Cell 183:1013-1023.e13 (2020).
BD-628	IGHV3-53	T28I	DYGDYYFDY		IGKV3-20	QQYGSTPRT	Du et al. Structurally resolved SARS-CoV-2 antibody shows high efficacy in severely infected hamsters and provides a potent cocktail pairing strategy. Cell 183:1013-1023.e13 (2020).
BD-629	IGHV3-53	G26E, T28I, S31R, Y79N	DYGDYYFDY		IGKV3-20	QQYGSSPRT	Du et al. Structurally resolved SARS-CoV-2 antibody shows high efficacy in severely infected hamsters and provides a potent cocktail pairing strategy. Cell 183:1013-1023.e13 (2020).
BD-631	IGHV3-53	none	SYGDYYFDY		IGKV1-9	QQLNS	Du et al. Structurally resolved SARS-CoV-2 antibody shows high efficacy in severely infected hamsters and provides a potent cocktail pairing strategy. Cell 183:1013-1023.e13 (2020).
BD-632	IGHV3-53	L04V, S31F, S53P, L78V	DYGDFYFDY		IGKV3-20	QQYDSSPRT	Du et al. Structurally resolved SARS-CoV-2 antibody shows high efficacy in severely infected hamsters and provides a potent cocktail pairing strategy. Cell 183:1013-1023.e13 (2020).
BD-369	IGHV3-66	F27I, S35T, V50L, Y79H, A84G	DLVAFGMDV		IGKV1-9	QQLNSDTPT	Du et al. Structurally resolved SARS-CoV-2 antibody shows high efficacy in severely infected hamsters and provides a potent cocktail pairing strategy. Cell 183:1013-1023.e13 (2020).
BD-495	IGHV3-66	none	DPIRNGMDV		IGKV1-33	QQYDNLPRT	Du et al. Structurally resolved SARS-CoV-2 antibody shows high efficacy in severely infected hamsters and provides a potent cocktail pairing strategy. Cell 183:1013-1023.e13 (2020).
BD-515	IGHV3-66	G26E, T28I, S31R, Y58F, A88G	DRGLVSDY		IGKV1-33	HQYDNLPRT	Du et al. Structurally resolved SARS-CoV-2 antibody shows high efficacy in severely infected hamsters and provides a potent cocktail pairing strategy. Cell 183:1013-1023.e13 (2020).
BD-608	IGHV3-66	F27I, T28I	DLDYYGMDV		IGKV1-9	QQLNSYPPFT	Du et al. Structurally resolved SARS-CoV-2 antibody shows high efficacy in severely infected hamsters and provides a potent cocktail pairing strategy. Cell 183:1013-1023.e13 (2020).
BD-611	IGHV3-66	none	DLDYMDV		IGKV1-9	QQLNSYPPMYT	Du et al. Structurally resolved SARS-CoV-2 antibody shows high efficacy in severely infected hamsters and provides a potent cocktail pairing strategy. Cell 183:1013-1023.e13 (2020).
BD-612	IGHV3-66	F27L, Y58F, L82cV	LPYGMDV		IGKV1D-33	QQYDNLPVT	Du et al. Structurally resolved SARS-CoV-2 antibody shows high efficacy in severely infected hamsters and provides a potent cocktail pairing strategy. Cell 183:1013-1023.e13 (2020).
BD-613	IGHV3-66	F27L, E46N, Q81E, R83K, A84P	LPYGMDV		IGKV1-33	QQYDNLPIT	Du et al. Structurally resolved SARS-CoV-2 antibody shows high efficacy in severely infected hamsters and provides a potent cocktail pairing strategy. Cell 183:1013-1023.e13 (2020).
BD-614	IGHV3-66	E01Q, F27L, T28I, K43E, N73T	ARIYTYGPDY		IGKV1-33	QQYDNLPPV	Du et al. Structurally resolved SARS-CoV-2 antibody shows high efficacy in severely infected hamsters and provides a potent cocktail pairing strategy. Cell 183:1013-1023.e13 (2020).
BD-615	IGHV3-66	K43R, S53R, T68S, A84V	VGDSRSWPFEY		IGKV1-33	QQYDNLPLFT	Du et al. Structurally resolved SARS-CoV-2 antibody shows high efficacy in severely infected hamsters and provides a potent cocktail pairing strategy. Cell 183:1013-1023.e13 (2020).
BD-616	IGHV3-66	T28I, Q81R	APYCSSRSCET		IGKV1-33	QQYDNLPIT	Du et al. Structurally resolved SARS-CoV-2 antibody shows high efficacy in severely infected hamsters and provides a potent cocktail pairing strategy. Cell 183:1013-1023.e13 (2020).
BD-617	IGHV3-66	V50L, S53P, K64E	EIRVITPVEV		IGKV1D-33	HQYDNLPRT	Du et al. Structurally resolved SARS-CoV-2 antibody shows high efficacy in severely infected hamsters and provides a potent cocktail pairing strategy. Cell 183:1013-1023.e13 (2020).
BD-620	IGHV3-66	V50L	DRPAAAIR		IGKV1-33	QQYDNLPPA	Du et al. Structurally resolved SARS-CoV-2 antibody shows high efficacy in severely infected hamsters and provides a potent cocktail pairing strategy. Cell 183:1013-1023.e13 (2020).
BD-621	IGHV3-66	V50I	DYAGRV		IGKV1-33	QQYDNLPQT	Du et al. Structurally resolved SARS-CoV-2 antibody shows high efficacy in severely infected hamsters and provides a potent cocktail pairing strategy. Cell 183:1013-1023.e13 (2020).
BD-622	IGHV3-66	none	ELSYSSSSGVGPKY		IGKV1-33	QQYDNLPPT	Du et al. Structurally resolved SARS-CoV-2 antibody shows high efficacy in severely infected hamsters and provides a potent cocktail pairing strategy. Cell 183:1013-1023.e13 (2020).
2M-10B11	IGHV3-66	none	ATWLRGVMDV	IGHJ6	IGLV6-57	QSYDSSNHWV	Chi et al. A neutralizing human antibody binds to the N-terminal domain of the Spike protein of SARS-CoV-2. Science 369:650-655 (2020).
CB6	IGHV3-66	Y58F, K75M, Y79F	VLPMYGDYLDY	IGHJ4	IGKV1-39	QQSYSTPPEYT	Shi et al. A human neutralizing antibody targets the receptor binding site of SARS-CoV-2. Nature 584:120-124 (2020).
REGN10954	IGHV3-66	F27I, V50L, A84V	DHGMAAAGYNY	IGHJ4	IGKV1-33	QQYDNLPPA	Hansen et al. Studies in humanized mice and convalescent humans yield a SARS-CoV-2 antibody cocktail. Science 369:1010-1014 (2020).
REGN10986	IGHV3-66	G26E, Y58F	ALPYGDLHFDY	IGHJ4	IGLV1-40	QSYDSSLSDSYV	Hansen et al. Studies in humanized mice and convalescent humans yield a SARS-CoV-2 antibody cocktail. Science 369:1010-1014 (2020).
REGN10984	IGHV3-66	F27L, S30N, S31R, V50L, A84L	GELGIPYGMDV	IGHJ6	IGLV1-51	GTWDSSLSAGV	Hansen et al. Studies in humanized mice and convalescent humans yield a SARS-CoV-2 antibody cocktail. Science 369:1010-1014 (2020).
