## Supplementary Table 3 for "Sequence signatures of two IGHV3-53/3-66 public clonotypes to SARS-CoV-2 receptor binding domain"

### Sheet: Nucleotide Sequences
>oligo_1
GCAGAAGATACCGCCGTCTACTACTGCGCAGAGACCGGTTGGGATGGTATGGATGTATGGGGACAAGGGACTACCGTCACTGTG
>oligo_2
GCAGAAGATACCGCCGTCTACTACTGCGCAAAGGAGGGTGGTTCTGGTTCTTTACGATATTATTATTATGGTATGGATGTATGGGGACAAGGGACTACCGTCACTGTG
>oligo_3
GCAGAAGATACCGCCGTCTACTACTGCGCAAAGATGTTATGGTTACGAGGTTGGTTTGATCCTTGGGGACAAGGGACTACCGTCACTGTG
>oligo_4
GCAGAAGATACCGCCGTCTACTACTGCGCACGAGCAGGTTGGTTACGAGGTCGATTTGATCCTTGGGGACAAGGGACTACCGTCACTGTG
>oligo_5
GCAGAAGATACCGCCGTCTACTACTGCGCACGAGCACATGTAGATACCGCAATGGTAGAGTCTGGTGCATTTGATATCTGGGGACAAGGGACTACCGTCACTGTG
>oligo_6
GCAGAAGATACCGCCGTCTACTACTGCGCACGAGCAATCTCTGAGTCTCCTCGATATGGTGTATATTGGGGACAAGGGACTACCGTCACTGTG
>oligo_7
GCAGAAGATACCGCCGTCTACTACTGCGCACGAGCATTACCTTATGGTGATTTACATTTTGATTATTGGGGACAAGGGACTACCGTCACTGTG
>oligo_8
GCAGAAGATACCGCCGTCTACTACTGCGCACGAGCAACCTGGTTACGAGGTGTAATGGATGTATGGGGACAAGGGACTACCGTCACTGTG
>oligo_9
GCAGAAGATACCGCCGTCTACTACTGCGCACGAGATGCAGCAGTATATGGTATCGATGTATGGGGACAAGGGACTACCGTCACTGTG
>oligo_10
GCAGAAGATACCGCCGTCTACTACTGCGCACGAGATGCATTATATTATAACGGTCCTGGTCGAGATGGTATGGATGTATGGGGACAAGGGACTACCGTCACTGTG
>oligo_11
GCAGAAGATACCGCCGTCTACTACTGCGCACGAGATGCAATGTCTTATGGTATGGATGTATGGGGACAAGGGACTACCGTCACTGTG
>oligo_12
GCAGAAGATACCGCCGTCTACTACTGCGCACGAGATGCACAAAACTATGGTATGGATGTATGGGGACAAGGGACTACCGTCACTGTG
>oligo_13
GCAGAAGATACCGCCGTCTACTACTGCGCACGAGATGCAGTAGGTTCTTATTATTATGGTATGGAGGTATGGGGACAAGGGACTACCGTCACTGTG
>oligo_14
GCAGAAGATACCGCCGTCTACTACTGCGCACGAGATTTTGGTGATTTTTTTTTTGATTATTGGGGACAAGGGACTACCGTCACTGTG
>oligo_15
GCAGAAGATACCGCCGTCTACTACTGCGCACGAGATTTTGGTGATTTTTATTTTGATTATTGGGGACAAGGGACTACCGTCACTGTG
>oligo_16
GCAGAAGATACCGCCGTCTACTACTGCGCACGAGATTTTGGTGAGTTTTATTTTGATTATTGGGGACAAGGGACTACCGTCACTGTG
>oligo_17
GCAGAAGATACCGCCGTCTACTACTGCGCACGAGATTTTTTACGATGGCATGATTTATGGGGACAAGGGACTACCGTCACTGTG
>oligo_18
GCAGAAGATACCGCCGTCTACTACTGCGCACGAGATGGTGAGGGTCAACGAGAGACCGATTATTGGGGACAAGGGACTACCGTCACTGTG
>oligo_19
GCAGAAGATACCGCCGTCTACTACTGCGCACGAGATGGTGGTGGTTCTTATCCTCATCGAGCATTTGATATCTGGGGACAAGGGACTACCGTCACTGTG
>oligo_20
GCAGAAGATACCGCCGTCTACTACTGCGCACGAGATGGTGGTCATTATGGTATGGATGTATGGGGACAAGGGACTACCGTCACTGTG
>oligo_21
GCAGAAGATACCGCCGTCTACTACTGCGCACGAGATGGTCGAGCAGTAGCAGGTACCGATTGGGGACAAGGGACTACCGTCACTGTG
>oligo_22
GCAGAAGATACCGCCGTCTACTACTGCGCACGAGATCATGGTATGGCAGCAGCAGGTTATAACTATTGGGGACAAGGGACTACCGTCACTGTG
>oligo_23
GCAGAAGATACCGCCGTCTACTACTGCGCACGAGATATCGCAGGTCGATTAGATTATTGGGGACAAGGGACTACCGTCACTGTG
>oligo_24
GCAGAAGATACCGCCGTCTACTACTGCGCACGAGATAAGTGGGAGGGTACCTTTGATTATTGGGGACAAGGGACTACCGTCACTGTG
>oligo_25
GCAGAAGATACCGCCGTCTACTACTGCGCACGAGATTTAGCAGTATATGGTATGGATGTATGGGGACAAGGGACTACCGTCACTGTG
>oligo_26
GCAGAAGATACCGCCGTCTACTACTGCGCACGAGATTTAGATATCGCAGGTGCATTTGATATCTGGGGACAAGGGACTACCGTCACTGTG
>oligo_27
GCAGAAGATACCGCCGTCTACTACTGCGCACGAGATTTAGATGTATCTGGTGGTATGGATGTATGGGGACAAGGGACTACCGTCACTGTG
>oligo_28
GCAGAAGATACCGCCGTCTACTACTGCGCACGAGATTTAGATGTATATGGTTTAGATGTATGGGGACAAGGGACTACCGTCACTGTG
>oligo_29
GCAGAAGATACCGCCGTCTACTACTGCGCACGAGATTTAGATTATTATGGTATGGATGTATGGGGACAAGGGACTACCGTCACTGTG
>oligo_30
GCAGAAGATACCGCCGTCTACTACTGCGCACGAGATTTAGAGGAGCGAGGTGCAATGGATGTATGGGGACAAGGGACTACCGTCACTGTG
>oligo_31
GCAGAAGATACCGCCGTCTACTACTGCGCACGAGATTTAGAGAACGGTGGTTTAGATGTATGGGGACAAGGGACTACCGTCACTGTG
>oligo_32
GCAGAAGATACCGCCGTCTACTACTGCGCACGAGATTTAGAGCGAGCAGGTGGTATGGATGTATGGGGACAAGGGACTACCGTCACTGTG
>oligo_33
GCAGAAGATACCGCCGTCTACTACTGCGCACGAGATTTATTTTATTATGGTATGGATGTATGGGGACAAGGGACTACCGTCACTGTG
>oligo_34
GCAGAAGATACCGCCGTCTACTACTGCGCACGAGATTTAGGTGATTATGGTATGGATGTATGGGGACAAGGGACTACCGTCACTGTG
>oligo_35
GCAGAAGATACCGCCGTCTACTACTGCGCACGAGATTTAGGTGAGCGAGGTATGGATGTATGGGGACAAGGGACTACCGTCACTGTG
>oligo_36
GCAGAAGATACCGCCGTCTACTACTGCGCACGAGATTTAGGTACCGGTTTATTTGATTATTGGGGACAAGGGACTACCGTCACTGTG
>oligo_37
GCAGAAGATACCGCCGTCTACTACTGCGCACGAGATTTAATCTCTCGAGGTATGGATGTATGGGGACAAGGGACTACCGTCACTGTG
>oligo_38
GCAGAAGATACCGCCGTCTACTACTGCGCACGAGATTTAATGGCATATGGTATGGATGTATGGGGACAAGGGACTACCGTCACTGTG
>oligo_39
GCAGAAGATACCGCCGTCTACTACTGCGCACGAGATTTAAACGAGCATGGTTTAGATGTATGGGGACAAGGGACTACCGTCACTGTG
>oligo_40
GCAGAAGATACCGCCGTCTACTACTGCGCACGAGATTTAAACATCGCAGGTGGTTTTGATATCTGGGGACAAGGGACTACCGTCACTGTG
>oligo_41
GCAGAAGATACCGCCGTCTACTACTGCGCACGAGATTTACCTTTACATGGTGATTATTTTGATTATTGGGGACAAGGGACTACCGTCACTGTG
>oligo_42
GCAGAAGATACCGCCGTCTACTACTGCGCACGAGATTTACAATATTATGGTATGGATGTATGGGGACAAGGGACTACCGTCACTGTG
>oligo_43
GCAGAAGATACCGCCGTCTACTACTGCGCACGAGATTTACGAGATCAAGATGGTTATTCTTATGGTGCATTTGATTATTGGGGACAAGGGACTACCGTCACTGTG
>oligo_44
GCAGAAGATACCGCCGTCTACTACTGCGCACGAGATTTACGAGGTCCTGGTACCTTTGATATCTGGGGACAAGGGACTACCGTCACTGTG
>oligo_45
GCAGAAGATACCGCCGTCTACTACTGCGCACGAGATTTATCTGCAGCATTTGATATCTGGGGACAAGGGACTACCGTCACTGTG
>oligo_46
GCAGAAGATACCGCCGTCTACTACTGCGCACGAGATTTATCTGAGGGTGGTATGGATGTATGGGGACAAGGGACTACCGTCACTGTG
>oligo_47
GCAGAAGATACCGCCGTCTACTACTGCGCACGAGATTTATCTGTATTTGGTATGGATGTATGGGGACAAGGGACTACCGTCACTGTG
>oligo_48
GCAGAAGATACCGCCGTCTACTACTGCGCACGAGATTTATCTGTACGAGGTGGTATGGATGTATGGGGACAAGGGACTACCGTCACTGTG
>oligo_49
GCAGAAGATACCGCCGTCTACTACTGCGCACGAGATTTAGTATCTTATGGTATGGATGTATGGGGACAAGGGACTACCGTCACTGTG
>oligo_50
GCAGAAGATACCGCCGTCTACTACTGCGCACGAGATTTAGTAACCTGGGGTTTAGATTATTGGGGACAAGGGACTACCGTCACTGTG
>oligo_51
GCAGAAGATACCGCCGTCTACTACTGCGCACGAGATTTAGTAACCTATGGTTTAGATGTATGGGGACAAGGGACTACCGTCACTGTG
>oligo_52
GCAGAAGATACCGCCGTCTACTACTGCGCACGAGATTTAGTAGTATGGGGTATGGATGTATGGGGACAAGGGACTACCGTCACTGTG
>oligo_53
GCAGAAGATACCGCCGTCTACTACTGCGCACGAGATTTAGTAGTATATGGTGCAGATTATTGGGGACAAGGGACTACCGTCACTGTG
>oligo_54
GCAGAAGATACCGCCGTCTACTACTGCGCACGAGATTTAGTAGTATATGGTATGGATGTATGGGGACAAGGGACTACCGTCACTGTG
>oligo_55
GCAGAAGATACCGCCGTCTACTACTGCGCACGAGATTTATATTCTTCTGGTGGTACCGATATCTGGGGACAAGGGACTACCGTCACTGTG
>oligo_56
GCAGAAGATACCGCCGTCTACTACTGCGCACGAGATTTATATTATTATGGTATGGATGTATGGGGACAAGGGACTACCGTCACTGTG
>oligo_57
GCAGAAGATACCGCCGTCTACTACTGCGCACGAGATAACTCTTCTAACTGGTATTATTTTGATTCTTGGGGACAAGGGACTACCGTCACTGTG
>oligo_58
GCAGAAGATACCGCCGTCTACTACTGCGCACGAGATCCTGGTTCTCGATATTCTGGTGGTTGGTATGATTATTATTATGCAATGGATGTATGGGGACAAGGGACTACCGTCACTGTG
>oligo_59
GCAGAAGATACCGCCGTCTACTACTGCGCACGAGATCCTATGCGACCTGGTATGGATGTATGGGGACAAGGGACTACCGTCACTGTG
>oligo_60
GCAGAAGATACCGCCGTCTACTACTGCGCACGAGATCCTTCTGCATATTATGATATCTTAACCGGTTATTCTGGTGATGTATGGGGACAAGGGACTACCGTCACTGTG
>oligo_61
GCAGAAGATACCGCCGTCTACTACTGCGCACGAGATCCTTATGGTTATTCTTCTATCTGGGATGGTCAAGGTGGTCATTGGGGACAAGGGACTACCGTCACTGTG
>oligo_62
GCAGAAGATACCGCCGTCTACTACTGCGCACGAGATCAACCTTTACCTGATATCTTAACCGGTTATTATACCGGTCCTTTAGATTATTGGGGACAAGGGACTACCGTCACTGTG
>oligo_63
GCAGAAGATACCGCCGTCTACTACTGCGCACGAGATCGAGGTTATGATTCTTCTGGTTATACCGCAGCAGATGCATTTGATATCTGGGGACAAGGGACTACCGTCACTGTG
>oligo_64
GCAGAAGATACCGCCGTCTACTACTGCGCACGAGATCGAGTAATCTATGGTATGGATGTATGGGGACAAGGGACTACCGTCACTGTG
>oligo_65
GCAGAAGATACCGCCGTCTACTACTGCGCACGAGATCGAGTAGTATATGGTATGGATGTATGGGGACAAGGGACTACCGTCACTGTG
>oligo_66
GCAGAAGATACCGCCGTCTACTACTGCGCACGAGATTCTTCTGAGGTACGAGATCATCCTGGTCATCCTGGTCGATCTGTAGGTGCATTTGATATCTGGGGACAAGGGACTACCGTCACTGTG
>oligo_67
GCAGAAGATACCGCCGTCTACTACTGCGCACGAGATTCTACCCCTGGTTATGGTGATTATTGGGGACAAGGGACTACCGTCACTGTG
>oligo_68
GCAGAAGATACCGCCGTCTACTACTGCGCACGAGATACCTTTGGTCGAGGTGGTGATTATTGGGGACAAGGGACTACCGTCACTGTG
>oligo_69
GCAGAAGATACCGCCGTCTACTACTGCGCACGAGATACCTTAGGTCGAGGTGGTGATTATTGGGGACAAGGGACTACCGTCACTGTG
>oligo_70
GCAGAAGATACCGCCGTCTACTACTGCGCACGAGATTGGGGTGATTATTATTTTGATTATTGGGGACAAGGGACTACCGTCACTGTG
>oligo_71
GCAGAAGATACCGCCGTCTACTACTGCGCACGAGATTGGGGTGAGTATTATTTTGATTATTGGGGACAAGGGACTACCGTCACTGTG
>oligo_72
GCAGAAGATACCGCCGTCTACTACTGCGCACGAGATTATGGTGATTTTTATTTTGATTATTGGGGACAAGGGACTACCGTCACTGTG
>oligo_73
GCAGAAGATACCGCCGTCTACTACTGCGCACGAGATTATGGTGATTTATATTTTGATTATTGGGGACAAGGGACTACCGTCACTGTG
>oligo_74
GCAGAAGATACCGCCGTCTACTACTGCGCACGAGATTATGGTGATTATTTTTTTGATTATTGGGGACAAGGGACTACCGTCACTGTG
>oligo_75
GCAGAAGATACCGCCGTCTACTACTGCGCACGAGATTATGGTGATTATTATTTTGATTATTGGGGACAAGGGACTACCGTCACTGTG
>oligo_76
GCAGAAGATACCGCCGTCTACTACTGCGCACGAGATTATCGAGATTGGATCTGGGGACAAGGGACTACCGTCACTGTG
>oligo_77
GCAGAAGATACCGCCGTCTACTACTGCGCACGAGATTATACCGTAACCACCGGTGGTGTAGATGGTATGGATGTATGGGGACAAGGGACTACCGTCACTGTG
>oligo_78
GCAGAAGATACCGCCGTCTACTACTGCGCACGAGATTATTATGATTCTTCTGGTTATTATTCTTCTGGTGGTTTAGGTTATTGGGGACAAGGGACTACCGTCACTGTG
>oligo_79
GCAGAAGATACCGCCGTCTACTACTGCGCACGAGAGGCACCTAACTCTCGAGGTTCTGGTACCAACTTTGATTATTGGGGACAAGGGACTACCGTCACTGTG
>oligo_80
GCAGAAGATACCGCCGTCTACTACTGCGCACGAGAGGCATATGGTATGGATGTATGGGGACAAGGGACTACCGTCACTGTG
>oligo_81
GCAGAAGATACCGCCGTCTACTACTGCGCACGAGAGGGTGATGTAGAGGGTTATTATGATTTTTGGTCTGGTTATTCTCGAGATCGATATTATTTTGATTATTGGGGACAAGGGACTACCGTCACTGTG
>oligo_82
GCAGAAGATACCGCCGTCTACTACTGCGCACGAGAGGGTGAGGTAGAGGGTTATAACGATTTTTGGTCTGGTTATTCTCGAGATCGATATTATTTTGATTATTGGGGACAAGGGACTACCGTCACTGTG
>oligo_83
GCAGAAGATACCGCCGTCTACTACTGCGCACGAGAGGGTGAGGTAGAGGGTTATTATGATTTTTGGTCTGGTTATTCTCGAGATCGATATTATTTTGATTATTGGGGACAAGGGACTACCGTCACTGTG
>oligo_84
GCAGAAGATACCGCCGTCTACTACTGCGCACGAGAGGGTTTAGGTATGGATGTATGGGGACAAGGGACTACCGTCACTGTG
>oligo_85
GCAGAAGATACCGCCGTCTACTACTGCGCACGAGAGGGTTTATTAGTAGGTCCTACCGGTCGAGGTTTAGGTATGGATGTATGGGGACAAGGGACTACCGTCACTGTG
>oligo_86
GCAGAAGATACCGCCGTCTACTACTGCGCACGAGAGGGTTTAGTAGGTACCGCATTAGCATTTGATTATTGGGGACAAGGGACTACCGTCACTGTG
>oligo_87
GCAGAAGATACCGCCGTCTACTACTGCGCACGAGAGGGTTTAGTAGGTACCACCTTAACCTTTGATTATTGGGGACAAGGGACTACCGTCACTGTG
>oligo_88
GCAGAAGATACCGCCGTCTACTACTGCGCACGAGAGGGTATGGGTATCGCAGCAGCAGGTACCTGGGGACAAGGGACTACCGTCACTGTG
>oligo_89
GCAGAAGATACCGCCGTCTACTACTGCGCACGAGAGGGTATGGGTATGGCAGCAGCAGGTACCTGGGGACAAGGGACTACCGTCACTGTG
>oligo_90
GCAGAAGATACCGCCGTCTACTACTGCGCACGAGAGGGTCCTGATTCTGGTTATTTAGATTATTGGGGACAAGGGACTACCGTCACTGTG
>oligo_91
GCAGAAGATACCGCCGTCTACTACTGCGCACGAGAGTTAGGTCCTGTAGGTGGTACCGATCAATGGGGACAAGGGACTACCGTCACTGTG
>oligo_92
GCAGAAGATACCGCCGTCTACTACTGCGCACGAGAGTCTGGTGATACCACCATGGCATTTGATTATTGGGGACAAGGGACTACCGTCACTGTG
>oligo_93
GCAGAAGATACCGCCGTCTACTACTGCGCACGAGAGTCTACCCAATGGGGACAAGGGACTACCGTCACTGTG
>oligo_94
GCAGAAGATACCGCCGTCTACTACTGCGCACGAGAGTCTTATGGTATGGATGTATGGGGACAAGGGACTACCGTCACTGTG
>oligo_95
GCAGAAGATACCGCCGTCTACTACTGCGCACGAGAGGTAGCAGCATTTGATATCTGGGGACAAGGGACTACCGTCACTGTG
>oligo_96
GCAGAAGATACCGCCGTCTACTACTGCGCACGAGAGGTAGTAGGTTATTTTGATTGTTGGGGACAAGGGACTACCGTCACTGTG
>oligo_97
GCAGAAGATACCGCCGTCTACTACTGCGCACGAGAGTATTCTTCTGGTTGGTATGATTATTGGGGACAAGGGACTACCGTCACTGTG
>oligo_98
GCAGAAGATACCGCCGTCTACTACTGCGCACGATTTCGATATGGTGATTATCCTGATTATTGGGGACAAGGGACTACCGTCACTGTG
>oligo_99
GCAGAAGATACCGCCGTCTACTACTGCGCACGAGGTGATGGTGAGTTATTTTTTGATCATTGGGGACAAGGGACTACCGTCACTGTG
>oligo_100
GCAGAAGATACCGCCGTCTACTACTGCGCACGAGGTGATGGTGAGTTATTTTTTGATCAATGGGGACAAGGGACTACCGTCACTGTG
>oligo_101
GCAGAAGATACCGCCGTCTACTACTGCGCACGAGGTGATGGTGGTTATTATTCTCCTTTTGATTATTGGGGACAAGGGACTACCGTCACTGTG
>oligo_102
GCAGAAGATACCGCCGTCTACTACTGCGCACGAGGTGATGGTTGGGATAACTATTATTATGGTATGGATGTATGGGGACAAGGGACTACCGTCACTGTG
>oligo_103
GCAGAAGATACCGCCGTCTACTACTGCGCACGAGGTGAGGGTTGGGATTTACCTTATGATTATTGGGGACAAGGGACTACCGTCACTGTG
>oligo_104
GCAGAAGATACCGCCGTCTACTACTGCGCACGAGGTGAGGGTTGGGAGTTACCTTATGATTATTGGGGACAAGGGACTACCGTCACTGTG
>oligo_105
GCAGAAGATACCGCCGTCTACTACTGCGCACGAGGTGAGTTAGGTATCCCTTATGGTATGGATGTATGGGGACAAGGGACTACCGTCACTGTG
>oligo_106
GCAGAAGATACCGCCGTCTACTACTGCGCACGAGGTTTTGGTGATTATTATTTTGATTATTGGGGACAAGGGACTACCGTCACTGTG
>oligo_107
GCAGAAGATACCGCCGTCTACTACTGCGCACGAGGTGGTCGATTAGCAGATGCAGCAGGTGATTATTGGGGACAAGGGACTACCGTCACTGTG
>oligo_108
GCAGAAGATACCGCCGTCTACTACTGCGCACGAGGTGGTTCTTGGCCTAACGTATTTGATATCTGGGGACAAGGGACTACCGTCACTGTG
>oligo_109
GCAGAAGATACCGCCGTCTACTACTGCGCACGAGGTGGTTATTATTATGATCCTTCTGGTTATTATTCTCGATCTTTTTCTTTTGATTATTGGGGACAAGGGACTACCGTCACTGTG
>oligo_110
GCAGAAGATACCGCCGTCTACTACTGCGCACGAGGTCATTATGATTTATTTGATTATTGGGGACAAGGGACTACCGTCACTGTG
>oligo_111
GCAGAAGATACCGCCGTCTACTACTGCGCACGAGGTAAGGTAGGTGCAACCGGTTTTGAGGATTGGGGACAAGGGACTACCGTCACTGTG
>oligo_112
GCAGAAGATACCGCCGTCTACTACTGCGCACGAGGTAAGGTAGGTGCAACCGGTTTTGAGTATTGGGGACAAGGGACTACCGTCACTGTG
>oligo_113
GCAGAAGATACCGCCGTCTACTACTGCGCACGAGGTCCTGAGCCTGATGCATTTGATATCTGGGGACAAGGGACTACCGTCACTGTG
>oligo_114
GCAGAAGATACCGCCGTCTACTACTGCGCACGAGGTCCTTATCCTTCTTCTTCTTGGGCATGGGGACAAGGGACTACCGTCACTGTG
>oligo_115
GCAGAAGATACCGCCGTCTACTACTGCGCACGAGGTTATGGTGATTATTATTTTGATTATTGGGGACAAGGGACTACCGTCACTGTG
>oligo_116
GCAGAAGATACCGCCGTCTACTACTGCGCACGAGGTTATGGTTCTGGTTCTTATGGTTGGTTTGATCCTTGGGGACAAGGGACTACCGTCACTGTG
>oligo_117
GCAGAAGATACCGCCGTCTACTACTGCGCACGAGGTTATCCTGGTGGTCCTTGGGGACAAGGGACTACCGTCACTGTG
>oligo_118
GCAGAAGATACCGCCGTCTACTACTGCGCACGACATATCCCTGCATGGGGTTATAAGTGGGGACAAGGGACTACCGTCACTGTG
>oligo_119
GCAGAAGATACCGCCGTCTACTACTGCGCACGAATCGCAAACTATATGGATGTATGGGGACAAGGGACTACCGTCACTGTG
>oligo_120
GCAGAAGATACCGCCGTCTACTACTGCGCACGATTAGCATCTGATGGTTCTGGTTCTTATTTAGATTATTTTGATTATTGGGGACAAGGGACTACCGTCACTGTG
>oligo_121
GCAGAAGATACCGCCGTCTACTACTGCGCACGACGAGCAGCATCTGGTTGGAACTTTGATTATTGGGGACAAGGGACTACCGTCACTGTG
>oligo_122
GCAGAAGATACCGCCGTCTACTACTGCGCACGACGATCTGCATCTGGTTGGAACTTTGATTATTGGGGACAAGGGACTACCGTCACTGTG
>oligo_123
GCAGAAGATACCGCCGTCTACTACTGCGCACGATCTGCACCTTTAGTAGGTGCATATTCTGGTATCTATTTTGATTATTGGGGACAAGGGACTACCGTCACTGTG
>oligo_124
GCAGAAGATACCGCCGTCTACTACTGCGCACGATCTTTTTATTTTGATGCATTTGATATCTGGGGACAAGGGACTACCGTCACTGTG
>oligo_125
GCAGAAGATACCGCCGTCTACTACTGCGCACGATCTTTATGGTTACGAGGTTCTTTTCAACATTGGGGACAAGGGACTACCGTCACTGTG
>oligo_126
GCAGAAGATACCGCCGTCTACTACTGCGCACGATCTTATGATATCTTAACCGGTTATCGAGATGCATTTGATATCTGGGGACAAGGGACTACCGTCACTGTG
>oligo_127
GCAGAAGATACCGCCGTCTACTACTGCGCACGAACCGATATCGTAGTAGTACCTGCAGCACGAGGTTTTTATTTTGATTATTGGGGACAAGGGACTACCGTCACTGTG
>oligo_128
GCAGAAGATACCGCCGTCTACTACTGCGCACGAACCATGGATGGTGATTATTTTGATTATTGGGGACAAGGGACTACCGTCACTGTG
>oligo_129
GCAGAAGATACCGCCGTCTACTACTGCGCACGAGTAGAGTGGGCAGCAGCAGGTACCTTTTATTGGGGACAAGGGACTACCGTCACTGTG
>oligo_130
GCAGAAGATACCGCCGTCTACTACTGCGCACGAGTAGGTGGTGCACATTCTGGTTATGATGGTTCTTTTGATTATTGGGGACAAGGGACTACCGTCACTGTG
>oligo_131
GCAGAAGATACCGCCGTCTACTACTGCGCACGAGTATTACCTTTTGGTGATTATTTTGATTATTGGGGACAAGGGACTACCGTCACTGTG
>oligo_132
GCAGAAGATACCGCCGTCTACTACTGCGCACGAGTATTACCTATGTATGGTGATTATTTAGATTATTGGGGACAAGGGACTACCGTCACTGTG
>oligo_133
GCAGAAGATACCGCCGTCTACTACTGCGCACGAGTAGTAGGTTATGATTTTTGGTCTGGTTATGATGGTGGTTATTTTGATTATTGGGGACAAGGGACTACCGTCACTGTG
>oligo_134
GCAGAAGATACCGCCGTCTACTACTGCGCACGATATTATGGTCCTCAAGGTCGAGCATTTGATATCTGGGGACAAGGGACTACCGTCACTGTG
>oligo_135
GCAGAAGATACCGCCGTCTACTACTGCGCATCTGAGGGTCGAACCACCGGTACCATCGTAGCATATTATTATTTTGCAATGGATGTATGGGGACAAGGGACTACCGTCACTGTG
>oligo_136
GCAGAAGATACCGCCGTCTACTACTGCGCATCTCATTTAATGCCTGATGCATTTGATATCTGGGGACAAGGGACTACCGTCACTGTG
>oligo_137
GCAGAAGATACCGCCGTCTACTACTGCGCATCTCCTTTATTATTAACCCCTCCTGATTATTATTATTATATGGATGTATGGGGACAAGGGACTACCGTCACTGTG
>oligo_138
GCAGAAGATACCGCCGTCTACTACTGCGCATCTTCTTCTTGGTTACGAGGTGCATTTGATATCTGGGGACAAGGGACTACCGTCACTGTG
>oligo_139
GCAGAAGATACCGCCGTCTACTACTGCGCAACCGATTTAACCTCTGGTCGAGGTCCTTGGGGACAAGGGACTACCGTCACTGTG
>oligo_140
GCAGAAGATACCGCCGTCTACTACTGCGCAACCGGTGCACGATTTGGTGAGTCTCCTTTTGATTATTGGGGACAAGGGACTACCGTCACTGTG
>oligo_141
GCAGAAGATACCGCCGTCTACTACTGCTGTGGTGGTTATGGTTCTTCTTGGTATTTAGATTATTGGGGACAAGGGACTACCGTCACTGTG
>oligo_142
GCAGAAGATACCGCCGTCTACTACTGCACCCGAGATCCTGTACCTGGTCGAGGTGATGCATATTGGGGACAAGGGACTACCGTCACTGTG
>oligo_143
GCAGAAGATACCGCCGTCTACTACTGCGTACGAGATTATGGTGATTTTTATTTTGATTATTGGGGACAAGGGACTACCGTCACTGTG

### Sheet: Peptide Sequences
AETGWDGMDV
AKEGGSGSLRYYYYGMDV
AKMLWLRGWFDP
ARAGWLRGRFDP
ARAHVDTAMVESGAFDI
ARAISESPRYGVY
ARALPYGDLHFDY
ARATWLRGVMDV
ARDAAVYGIDV
ARDALYYNGPGRDGMDV
ARDAMSYGMDV
ARDAQNYGMDV
ARDAVGSYYYGMEV
ARDFGDFFFDY
ARDFGDFYFDY
ARDFGEFYFDY
ARDFLRWHDL
ARDGEGQRETDY
ARDGGGSYPHRAFDI
ARDGGHYGMDV
ARDGRAVAGTD
ARDHGMAAAGYNY
ARDIAGRLDY
ARDKWEGTFDY
ARDLAVYGMDV
ARDLDIAGAFDI
ARDLDVSGGMDV
ARDLDVYGLDV
ARDLDYYGMDV
ARDLEERGAMDV
ARDLENGGLDV
ARDLERAGGMDV
ARDLFYYGMDV
ARDLGDYGMDV
ARDLGERGMDV
ARDLGTGLFDY
ARDLISRGMDV
ARDLMAYGMDV
ARDLNEHGLDV
ARDLNIAGGFDI
ARDLPLHGDYFDY
ARDLQYYGMDV
ARDLRDQDGYSYGAFDY
ARDLRGPGTFDI
ARDLSAAFDI
ARDLSEGGMDV
ARDLSVFGMDV
ARDLSVRGGMDV
ARDLVSYGMDV
ARDLVTWGLDY
ARDLVTYGLDV
ARDLVVWGMDV
ARDLVVYGADY
ARDLVVYGMDV
ARDLYSSGGTDI
ARDLYYYGMDV
ARDNSSNWYYFDS
ARDPGSRYSGGWYDYYYAMDV
ARDPMRPGMDV
ARDPSAYYDILTGYSGDV
ARDPYGYSSIWDGQGGH
ARDQPLPDILTGYYTGPLDY
ARDRGYDSSGYTAADAFDI
ARDRVIYGMDV
ARDRVVYGMDV
ARDSSEVRDHPGHPGRSVGAFDI
ARDSTPGYGDY
ARDTFGRGGDY
ARDTLGRGGDY
ARDWGDYYFDY
ARDWGEYYFDY
ARDYGDFYFDY
ARDYGDLYFDY
ARDYGDYFFDY
ARDYGDYYFDY
ARDYRDWI
ARDYTVTTGGVDGMDV
ARDYYDSSGYYSSGGLGY
AREAPNSRGSGTNFDY
AREAYGMDV
AREGDVEGYYDFWSGYSRDRYYFDY
AREGEVEGYNDFWSGYSRDRYYFDY
AREGEVEGYYDFWSGYSRDRYYFDY
AREGLGMDV
AREGLLVGPTGRGLGMDV
AREGLVGTALAFDY
AREGLVGTTLTFDY
AREGMGIAAAGT
AREGMGMAAAGT
AREGPDSGYLDY
ARELGPVGGTDQ
ARESGDTTMAFDY
ARESTQ
ARESYGMDV
AREVAAFDI
AREVVGYFDC
AREYSSGWYDY
ARFRYGDYPDY
ARGDGELFFDH
ARGDGELFFDQ
ARGDGGYYSPFDY
ARGDGWDNYYYGMDV
ARGEGWDLPYDY
ARGEGWELPYDY
ARGELGIPYGMDV
ARGFGDYYFDY
ARGGRLADAAGDY
ARGGSWPNVFDI
ARGGYYYDPSGYYSRSFSFDY
ARGHYDLFDY
ARGKVGATGFED
ARGKVGATGFEY
ARGPEPDAFDI
ARGPYPSSSWA
ARGYGDYYFDY
ARGYGSGSYGWFDP
ARGYPGGP
ARHIPAWGYK
ARIANYMDV
ARLASDGSGSYLDYFDY
ARRAASGWNFDY
ARRSASGWNFDY
ARSAPLVGAYSGIYFDY
ARSFYFDAFDI
ARSLWLRGSFQH
ARSYDILTGYRDAFDI
ARTDIVVVPAARGFYFDY
ARTMDGDYFDY
ARVEWAAAGTFY
ARVGGAHSGYDGSFDY
ARVLPFGDYFDY
ARVLPMYGDYLDY
ARVVGYDFWSGYDGGYFDY
ARYYGPQGRAFDI
ASEGRTTGTIVAYYYFAMDV
ASHLMPDAFDI
ASPLLLTPPDYYYYMDV
ASSSWLRGAFDI
ATDLTSGRGP
ATGARFGESPFDY
CGGYGSSWYLDY
TRDPVPGRGDAY
VRDYGDFYFDY
