## Supplementary Table 4 for "Sequence signatures of two IGHV3-53/3-66 public clonotypes to SARS-CoV-2 receptor binding domain"

### Sheet: Sheet1
CDR H3 sequence (IMGT numbering)	CDR H3 length (Kabat numbering)	Input count	Experssion replicate 1 count	Experssion replicate 2 count	Binding replicate 1 count	Binding replicate 2 count	Expression replicate 1 enrichment	Expression replicate 2 enrichment	Binding replicate 1 enrichment	Binding replicate 2 enrichment	Average experssion enrichment	Average binding enrichment
AETGWDGMDV	8	495	560	506	85	354	-0.0119249	-0.0447562	-0.789793	-0.162752	-0.0283406	-0.476273
AKEGGSGSLRYYYYGMDV	16	402	460	486	87	133	-0.00701021	0.0279414	-0.689632	-0.495699	0.0104656	-0.592666
AKMLWLRGWFDP	10	424	745	836	179	1627	0.178944	0.240054	-0.401926	0.565767	0.209499	0.0819202
ARAGWLRGRFDP	10	196	332	337	194	305	0.162572	0.180168	-0.0332413	0.173756	0.17137	0.0702575
ARAHVDTAMVESGAFDI	15	228	161	122	9	175	-0.215727	-0.324213	-1.38865	-0.131822	-0.26997	-0.760233
ARAISESPRYGVY	11	339	432	404	119	31	0.0396029	0.0216936	-0.481107	-1.04383	0.0306483	-0.762468
ARALPYGDLHFDY	11	384	375	319	116	298	-0.075679	-0.134593	-0.546085	-0.127288	-0.105136	-0.336687
ARATWLRGVMDV	10	350	451	425	228	114	0.0444252	0.02982	-0.214281	-0.502108	0.0371226	-0.358195
ARDAAVYGIDV	9	192	311	226	167	188	0.143191	0.0161861	-0.0890578	-0.0265944	0.0796886	-0.0578261
ARDALYYNGPGRDGMDV	15	281	303	417	127	333	-0.0327816	0.116645	-0.371849	0.0559984	0.0419315	-0.157925
ARDAMSYGMDV	9	352	370	455	128	163	-0.0438069	0.0569077	-0.465995	-0.35043	0.00655038	-0.408212
ARDAQNYGMDV	9	235	250	314	134	215	-0.0386444	0.0711161	-0.271388	-0.0559572	0.0162358	-0.163673
ARDAVGSYYYGMEV	12	215	260	372	67	297	0.0167807	0.182973	-0.530755	0.122264	0.0998766	-0.204245
ARDFGDFFFDY	9	200	272	271	24	286	0.0675605	0.0770904	-0.934066	0.137187	0.0723254	-0.398439
ARDFGDFYFDY	9	237	297	381	114	319	0.0322332	0.151204	-0.344689	0.111074	0.0917186	-0.116807
ARDFGEFYFDY	9	229	427	417	81	147	0.20431	0.205166	-0.476724	-0.208965	0.204738	-0.342844
ARDFLRWHDL	8	318	542	522	96	5	0.165603	0.160429	-0.545829	-1.74314	0.163016	-1.14448
ARDGEGQRETDY	10	150	158	223	14	0	-0.0429859	0.116989	-1.0317	-2.19648	0.0370013	-1.61409
ARDGGGSYPHRAFDI	13	217	240	262	95	110	-0.0218455	0.0272168	-0.384995	-0.310632	0.00268561	-0.347814
ARDGGHYGMDV	9	523	640	703	145	133	0.0221206	0.0739589	-0.583788	-0.609725	0.0480398	-0.596757
ARDGRAVAGTD	9	275	290	237	152	22	-0.0424222	-0.118615	-0.285027	-1.09668	-0.0805184	-0.690854
ARDHGMAAAGYNY	11	176	187	212	54	92	-0.0392215	0.0261239	-0.53642	-0.296989	-0.00654883	-0.416705
ARDIAGRLDY	8	308	268	247	219	384	-0.125612	-0.149789	-0.176346	0.0780033	-0.137701	-0.0491711
ARDKWEGTFDY	9	195	309	336	200	71	0.1337	0.181091	-0.0178697	-0.452422	0.157395	-0.235146
ARDLAVYGMDV	9	247	343	389	1838	448	0.0767007	0.14233	0.84132	0.240296	0.109516	0.540808
ARDLDIAGAFDI	10	208	171	205	807	408	-0.150024	-0.0605616	0.558455	0.274078	-0.105293	0.416267
ARDLDVSGGMDV	10	371	419	440	2304	806	-0.0126997	0.0196132	0.763318	0.318832	0.00345671	0.541075
ARDLDVYGLDV	9	262	268	214	1586	934	-0.0556096	-0.1418	0.751811	0.533357	-0.0987047	0.642584
ARDLDYYGMDV	9	266	361	394	1874	474	0.0667912	0.115803	0.81768	0.232683	0.0912973	0.525182
ARDLEERGAMDV	10	203	228	252	1288	594	-0.0152008	0.0392079	0.771813	0.447388	0.0120035	0.6096
ARDLENGGLDV	9	236	292	245	427	451	0.0267132	-0.0380957	0.227886	0.262891	-0.00569127	0.245388
ARDLERAGGMDV	10	304	348	355	167	368	-0.00688051	0.0128677	-0.2878	0.0652276	0.00299358	-0.111286
ARDLFYYGMDV	9	144	190	211	132	91	0.0542593	0.110685	-0.0663261	-0.215079	0.0824723	-0.140703
ARDLGDYGMDV	9	417	377	400	3808	2165	-0.109091	-0.0723144	0.930825	0.696983	-0.0907025	0.813904
ARDLGERGMDV	9	212	195	135	2004	2123	-0.10153	-0.249123	0.944925	0.981276	-0.175326	0.963101
ARDLGTGLFDY	9	335	312	328	112	459	-0.096201	-0.0634259	-0.502071	0.11892	-0.0798135	-0.191575
ARDLISRGMDV	9	283	281	247	123	17	-0.0684753	-0.113149	-0.388706	-1.21554	-0.0908122	-0.802126
ARDLMAYGMDV	9	174	228	199	604	805	0.0513913	0.00370946	0.509908	0.645798	0.0275504	0.577853
ARDLNEHGLDV	9	294	220	204	1324	600	-0.190836	-0.212351	0.623584	0.291554	-0.201593	0.457569
ARDLNIAGGFDI	10	178	167	151	102	293	-0.0929498	-0.125292	-0.268826	0.197995	-0.109121	-0.0354151
ARDLPLHGDYFDY	11	139	187	214	19	219	0.0626237	0.132028	-0.873908	0.178796	0.0973258	-0.347556
ARDLQYYGMDV	9	249	351	260	176	383	0.0831966	-0.035582	-0.178776	0.168892	0.0238073	-0.00494208
ARDLRDQDGYSYGAFDY	15	185	108	134	33	0	-0.297493	-0.193462	-0.766844	-2.28701	-0.245477	-1.52693
ARDLRGPGTFDI	10	171	166	244	67	0	-0.0782181	0.0993552	-0.431829	-2.25303	0.0105685	-1.34243
ARDLSAAFDI	8	255	294	294	129	31	-0.00382404	0.00729956	-0.323106	-0.920589	0.00173776	-0.621848
ARDLSEGGMDV	9	329	380	265	2381	2082	-0.00299506	-0.147915	0.829618	0.782676	-0.0754549	0.806147
ARDLSVFGMDV	9	236	305	194	1046	712	0.045567	-0.138996	0.616389	0.460842	-0.0467146	0.538615
ARDLSVRGGMDV	10	211	299	221	1006	427	0.0853793	-0.0342654	0.647884	0.287609	0.025557	0.467746
ARDLVSYGMDV	9	237	353	344	1463	268	0.10702	0.10696	0.760154	0.0356764	0.10699	0.397915
ARDLVTWGLDY	9	265	369	405	102	237	0.077914	0.129362	-0.440854	-0.0658036	0.103638	-0.253329
ARDLVTYGLDV	9	178	273	269	783	247	0.119491	0.124228	0.612653	0.1241	0.12186	0.368377
ARDLVVWGMDV	9	190	381	364	488	271	0.235624	0.226977	0.379466	0.136037	0.2313	0.257751
ARDLVVYGADY	9	256	494	387	256	187	0.219266	0.124616	-0.0288097	-0.153274	0.171941	-0.091042
ARDLVVYGMDV	9	210	359	360	1042	306	0.166614	0.178942	0.665192	0.145357	0.172778	0.405275
ARDLYSSGGTDI	10	245	266	212	271	90	-0.0298299	-0.116838	0.0148241	-0.449393	-0.073334	-0.217284
ARDLYYYGMDV	9	310	468	450	187	28	0.113006	0.107134	-0.247412	-1.04786	0.11007	-0.647637
ARDNSSNWYYFDS	11	239	219	207	28	458	-0.103195	-0.11643	-0.946623	0.264103	-0.109813	-0.34126
ARDPGSRYSGGWYDYYYAMDV	19	276	550	381	180	65	0.233266	0.0853011	-0.213611	-0.640435	0.159283	-0.427023
ARDPMRPGMDV	9	351	585	515	141	275	0.155949	0.111825	-0.423064	-0.123132	0.133887	-0.273098
ARDPSAYYDILTGYSGDV	16	220	229	172	68	359	-0.0480705	-0.160629	-0.534353	0.194411	-0.10435	-0.169971
ARDPYGYSSIWDGQGGH	15	184	320	301	122	131	0.173927	0.158553	-0.206076	-0.164097	0.16624	-0.185087
ARDQPLPDILTGYYTGPLDY	18	199	212	231	17	136	-0.0380565	0.0101755	-1.07457	-0.181808	-0.0139405	-0.628188
ARDRGYDSSGYTAADAFDI	17	193	122	168	26	80	-0.263303	-0.114198	-0.885248	-0.396816	-0.18875	-0.641032
ARDRVIYGMDV	9	275	330	337	257	513	0.0135128	0.0337251	-0.0580991	0.252555	0.023619	0.097228
ARDRVVYGMDV	9	251	488	381	350	628	0.222502	0.12638	0.115097	0.379751	0.174441	0.247424
ARDSSEVRDHPGHPGRSVGAFDI	21	206	220	182	83	0	-0.0369842	-0.107802	-0.420501	-2.33347	-0.072393	-1.37699
ARDSTPGYGDY	9	235	286	327	93	2	0.0195638	0.0886794	-0.428594	-1.91329	0.0541216	-1.17094
ARDTFGRGGDY	9	258	340	360	101	172	0.0540485	0.089925	-0.433509	-0.192753	0.0719867	-0.313131
ARDTLGRGGDY	9	363	418	362	27	162	-0.00429345	-0.0554772	-1.14275	-0.366413	-0.0298854	-0.754583
ARDWGDYYFDY	9	219	429	507	89	181	0.22564	0.309159	-0.41699	-0.0998502	0.267399	-0.25842
ARDWGEYYFDY	9	272	486	584	186	275	0.18596	0.276711	-0.193131	-0.0127525	0.231335	-0.102942
ARDYGDFYFDY	9	186	387	408	157	416	0.251584	0.285599	-0.101994	0.330796	0.268592	0.114401
ARDYGDLYFDY	9	152	228	261	46	29	0.109738	0.179327	-0.541403	-0.725069	0.144533	-0.633236
ARDYGDYFFDY	9	371	440	623	176	302	0.00848956	0.170359	-0.351379	-0.106599	0.0894244	-0.228989
ARDYGDYYFDY	9	130	224	260	41	3	0.169505	0.245087	-0.522832	-1.53271	0.207296	-1.02777
ARDYRDWI	6	281	348	433	45	678	0.0271702	0.132958	-0.816301	0.364122	0.0800642	-0.22609
ARDYTVTTGGVDGMDV	14	126	88	115	38	0	-0.21982	-0.0936282	-0.541549	-2.1213	-0.156724	-1.33143
ARDYYDSSGYYSSGGLGY	16	189	226	201	28	165	0.0118662	-0.0276847	-0.845165	-0.0761444	-0.00790928	-0.460655
AREAPNSRGSGTNFDY	14	180	151	201	45	239	-0.141241	-0.00660969	-0.62373	0.105034	-0.0739254	-0.259348
AREAYGMDV	7	401	376	530	253	700	-0.0932908	0.066586	-0.228202	0.223993	-0.0133524	-0.00210451
AREGDVEGYYDFWSGYSRDRYYFDY	23	176	322	277	89	191	0.195823	0.141789	-0.32254	0.017829	0.168806	-0.152356
AREGEVEGYNDFWSGYSRDRYYFDY	23	135	227	320	128	114	0.15899	0.318684	-0.0517589	-0.09034	0.238837	-0.0710495
AREGEVEGYYDFWSGYSRDRYYFDY	23	143	290	302	38	330	0.240124	0.268798	-0.596108	0.343967	0.254461	-0.126071
AREGLGMDV	7	243	288	309	43	221	0.00810192	0.0496894	-0.772747	-0.0585358	0.0288957	-0.415641
AREGLLVGPTGRGLGMDV	16	295	350	248	119	293	0.00860931	-0.129375	-0.42092	-0.0204433	-0.0603828	-0.220682
AREGLVGTALAFDY	12	399	520	520	1203	226	0.0493716	0.0604952	0.449757	-0.263533	0.0549334	0.0931119
AREGLVGTTLTFDY	12	305	303	219	119	245	-0.0682539	-0.197581	-0.43535	-0.112285	-0.132918	-0.273818
AREGMGIAAAGT	10	214	291	232	69	155	0.0675383	-0.019365	-0.51615	-0.156813	0.0240866	-0.336481
AREGMGMAAAGT	10	164	175	179	89	106	-0.0373774	-0.0164939	-0.292051	-0.205599	-0.0269356	-0.248825
AREGPDSGYLDY	10	285	267	255	73	0	-0.0936373	-0.102409	-0.615944	-2.47386	-0.0980229	-1.5449
ARELGPVGGTDQ	10	215	280	206	16	68	0.0488465	-0.0727659	-1.13281	-0.513104	-0.0119597	-0.822959
ARESGDTTMAFDY	11	141	110	151	59	0	-0.172371	-0.0247272	-0.402947	-2.16979	-0.0985494	-1.28637
ARESTQ	4	297	187	128	42	0	-0.265465	-0.417909	-0.869558	-2.49172	-0.341687	-1.68064
ARESYGMDV	7	356	334	280	82	347	-0.0930295	-0.158244	-0.6624	-0.0285879	-0.125637	-0.345494
AREVAAFDI	7	208	277	302	66	320	0.0584924	0.107014	-0.522881	0.16886	0.0827531	-0.177011
AREVVGYFDC	8	306	513	461	105	244	0.158419	0.123221	-0.490642	-0.115471	0.14082	-0.303057
AREYSSGWYDY	9	287	403	377	79	205	0.0815828	0.0638168	-0.585112	-0.163024	0.0726998	-0.374068
ARFRYGDYPDY	9	304	346	340	75	206	-0.00937646	-0.00582795	-0.632296	-0.185828	-0.0076022	-0.409062
ARGDGELFFDH	9	270	253	273	70	49	-0.0935417	-0.0495012	-0.610521	-0.751498	-0.0715214	-0.681009
ARGDGELFFDQ	9	313	333	260	125	17	-0.0385893	-0.134572	-0.425369	-1.25916	-0.0865805	-0.842262
ARGDGGYYSPFDY	11	142	162	134	112	0	-0.00855453	-0.0792848	-0.131067	-2.17283	-0.0439196	-1.15195
ARGDGWDNYYYGMDV	13	223	200	170	68	39	-0.112458	-0.171534	-0.540209	-0.765687	-0.141996	-0.652948
ARGEGWDLPYDY	10	299	374	323	74	317	0.0315039	-0.0208587	-0.63087	0.00780695	0.00532259	-0.311531
ARGEGWELPYDY	10	188	260	256	92	247	0.0747726	0.0791888	-0.336789	0.100491	0.0769807	-0.118149
ARGELGIPYGMDV	11	196	186	164	31	32	-0.0880307	-0.131265	-0.818126	-0.793451	-0.109648	-0.805789
ARGFGDYYFDY	9	285	344	256	162	443	0.016047	-0.100715	-0.272988	0.173518	-0.0423342	-0.0497351
ARGGRLADAAGDY	11	146	244	207	144	92	0.156443	0.0964635	-0.0347591	-0.216333	0.126453	-0.125546
ARGGSWPNVFDI	10	216	261	194	89	207	0.0164355	-0.100708	-0.411027	-0.0358953	-0.0421361	-0.223461
ARGGYYYDPSGYYSRSFSFDY	19	278	307	315	118	241	-0.0224596	-0.000199608	-0.398867	-0.0792878	-0.0113296	-0.239077
ARGHYDLFDY	8	369	504	439	139	150	0.0696836	0.0209685	-0.450883	-0.406724	0.045326	-0.428804
ARGKVGATGFED	10	342	191	225	119	112	-0.317399	-0.235468	-0.484923	-0.499715	-0.276434	-0.492319
ARGKVGATGFEY	10	404	287	210	132	407	-0.213469	-0.337455	-0.512413	-0.0142938	-0.275462	-0.263353
ARGPEPDAFDI	9	344	250	214	46	60	-0.203551	-0.259663	-0.894531	-0.769988	-0.231607	-0.83226
ARGPYPSSSWA	9	290	358	331	153	283	0.0257954	0.00296261	-0.305182	-0.0280736	0.014379	-0.166628
ARGYGDYYFDY	9	351	441	384	173	165	0.0334735	-0.0153644	-0.334803	-0.343933	0.00905455	-0.339368
ARGYGSGSYGWFDP	12	165	231	164	101	155	0.0799738	-0.0569066	-0.240318	-0.0444824	0.0115336	-0.1424
ARGYPGGP	6	159	60	114	32	50	-0.484196	-0.197705	-0.714416	-0.514049	-0.34095	-0.614232
ARHIPAWGYK	8	178	172	139	70	147	-0.080213	-0.161007	-0.430404	-0.10009	-0.12061	-0.265247
ARIANYMDV	7	346	333	327	107	71	-0.0819891	-0.0787381	-0.535715	-0.700496	-0.0803636	-0.618106
ARLASDGSGSYLDYFDY	15	216	144	143	47	357	-0.240498	-0.23238	-0.684028	0.199924	-0.236439	-0.242052
ARRAASGWNFDY	10	225	231	210	69	72	-0.0540265	-0.0841085	-0.53782	-0.508284	-0.0690675	-0.523052
ARRSASGWNFDY	10	689	786	733	231	701	-0.00828045	-0.0274355	-0.502171	-0.0100109	-0.017858	-0.256091
ARSAPLVGAYSGIYFDY	15	388	279	207	159	52	-0.208198	-0.326169	-0.414639	-0.883173	-0.267183	-0.648906
ARSFYFDAFDI	9	333	300	379	190	89	-0.110586	0.00175464	-0.271523	-0.587003	-0.0544157	-0.429263
ARSLWLRGSFQH	10	166	187	248	41	226	-0.0139647	0.1192	-0.628277	0.11581	0.0526178	-0.256233
ARSYDILTGYRDAFDI	14	262	243	285	158	263	-0.097972	-0.0178722	-0.247368	-0.0158507	-0.0579221	-0.13161
ARTDIVVVPAARGFYFDY	16	165	240	255	95	158	0.0965029	0.133849	-0.266647	-0.0362099	0.115176	-0.151428
ARTMDGDYFDY	9	499	405	382	237	306	-0.15585	-0.170054	-0.351203	-0.229331	-0.162952	-0.290267
ARVEWAAAGTFY	10	231	324	289	177	176	0.0809893	0.0426275	-0.143878	-0.135014	0.0618084	-0.139446
ARVGGAHSGYDGSFDY	14	231	224	195	64	0	-0.0787116	-0.127514	-0.581384	-2.38299	-0.103113	-1.48219
ARVLPFGDYFDY	10	263	337	283	263	641	0.0419067	-0.0225681	-0.0288097	0.368432	0.0096693	0.169811
ARVLPMYGDYLDY	11	229	183	226	196	0	-0.162316	-0.0599845	-0.0960713	-2.37923	-0.11115	-1.23765
ARVVGYDFWSGYDGGYFDY	17	224	232	185	46	2	-0.0502327	-0.136952	-0.708894	-1.89256	-0.0935924	-1.30073
ARYYGPQGRAFDI	11	238	221	177	41	0	-0.097451	-0.18226	-0.783958	-2.3959	-0.139856	-1.58993
ASEGRTTGTIVAYYYFAMDV	18	186	400	416	60	124	0.265897	0.294012	-0.515321	-0.192431	0.279954	-0.353876
ASHLMPDAFDI	9	349	237	227	51	91	-0.232897	-0.240416	-0.856874	-0.597779	-0.236656	-0.727327
ASPLLLTPPDYYYYMDV	15	171	310	162	36	79	0.191826	-0.0776233	-0.696136	-0.349937	0.0571013	-0.523037
ASSSWLRGAFDI	10	518	264	272	134	302	-0.357328	-0.333287	-0.613643	-0.251224	-0.345307	-0.432433
ATDLTSGRGP	8	396	215	280	47	229	-0.329743	-0.204367	-0.946359	-0.254562	-0.267055	-0.60046
ATGARFGESPFDY	11	407	438	322	207	123	-0.0336017	-0.15574	-0.321407	-0.534737	-0.0946709	-0.428072
CGGYGSSWYLDY	10	507	563	441	95	346	-0.0199907	-0.114724	-0.752402	-0.183033	-0.0673573	-0.467718
TRDPVPGRGDAY	10	558	410	452	138	284	-0.198976	-0.145596	-0.633207	-0.310066	-0.172286	-0.471636
VRDYGDFYFDY	9	355	301	337	82	369	-0.136849	-0.0768158	-0.661182	-0.00074719	-0.106832	-0.330964
